# Flatworm transcriptomes reveal widespread parasitism by histophagous ciliates

**DOI:** 10.1101/2023.09.17.558123

**Authors:** M. Ryan Woodcock, Kaleigh Powers, Kirsten Snead, Jason Pellettieri

**Affiliations:** Department of Biology, Keene State College, Keene, NH, USA; Department of Science, Mathematics & Technology, Medaille University, Buffalo, NY, USA; Department of Natural Science, Trocaire College, Buffalo, NY, USA; Ira A. Fulton Schools of Engineering, Arizona State University, Tempe, AZ, USA

## Abstract

Unicellular ciliates like *Tetrahymena* are best known as free-living bacteriovores, but many species are facultative or obligate parasites. These ‘histophages’ feed on the tissues of hosts ranging from planarian flatworms to commercially important fish and the larvae of imperiled freshwater mussels. Here, we developed a novel bioinformatics pipeline incorporating the nonstandard ciliate genetic code and used it to search for Ciliophora sequences in 34 publicly available Platyhelminthes EST libraries. From 2,615,036 screened ESTs, we identified nearly 6,000 high-confidence ciliate transcripts, supporting parasitism of seven additional flatworm species. We also cultured and identified *Tetrahymena* from nine terrestrial and freshwater planarians, including invasive earthworm predators from the genus *Bipalium* and the widely studied regeneration models *Dugesia japonica* and *Schmidtea mediterranea*. A cophylogenetic reconstruction provides strong evidence for coevolution of histophagous Ciliophora with their Platyhelminthes hosts. We further report the antiprotozoal aminoglycoside paromomycin expels *Tetrahymena* from *S. mediterranea*, providing new opportunities to investigate the effects of this relationship on planarian biology. Together, our findings raise the possibility that invasive flatworms constitute a novel dispersal mechanism for *Tetrahymena* parasites and position the Platyhelminthes as an ideal model phylum for studying the ecology and evolution of histophagous ciliates.
