## Supplementary material for "Flatworm transcriptomes reveal widespread parasitism by histophagous ciliates": Table S1

### Sheet: Transcriptome Sources
Flatworm species	Transcriptome	ESTs	Reference
Bothrioplana semperi	bg_Bsem_v1	55042	Laumer et al., 2015
Dendrocoelum lacteum	dd_Dlac_v9	82142	Rozanski et al., 2019
Dugesia japonica	dd_Djap_v4	74909	Rozanski et al., 2019
Dugesia ryukyuensis	D.ryukyuensis.Trinity	181393	Sekii et al., 2019
Geocentrophora applanata	bg_Gapp_v1	56464	Laumer et al., 2015
Girardia dorotocephala (2n = 16)	Gdoro_n8_MX_transcriptome	225685	Almazan et al., 2018
Girardia dorotocephala (2n = 24)	Gdoro(n=12_MA-C2)_transcriptome	634246	Almazan et al., 2018
Girardia tigrina	Gtig_Assembly-T-final.cds	22363	Wheeler et al., 2015
Gnosonesimida sp.	bg_Gnos_v1	45565	Laumer et al., 2015
Macrostomum lignano	gr_Mlig_v2	44072	Rozanski et al., 2019
Microstomum lineare	bg_Mlin_v1	99882	Laumer et al., 2015
Phagocata gracilis	Pgracilis.nt	32802	Accorsi et al., 2017
Phagocata morgani	Pmorgani.nt	35237	Accorsi et al., 2017
Phagocata velata	Phagocata_velata_PRJNA379127_sequence	56407	Accorsi et al., 2017
Planaria torva	dd_Ptor_v3	54591	Rozanski et al., 2019
Polycelis nigra	dd_Pnig_v3	46985	Rozanski et al., 2019
Polycelis tenuis	dd_Pten_v3	53363	Rozanski et al., 2019
Procotyla fluviatilis	Procotyla_fluviatilis_PRJNA205293_sequence	48315	Sikes & Newmark, 2013
Prorhynchus alpinus	bg_Palp_v1	48110	Laumer et al., 2015
Prorhynchus sp.	bg_Pspi_v1	41193	Laumer et al., 2015
Prostheceraeus vittatus	bg_Pvit_v1	161379	Laumer et al., 2015
Protomonotresidae sp.	bg_Prot_v1	36667	Laumer et al., 2015
Rhynchomesostoma rostratum	bg_Rros_v1	71363	Laumer et al., 2015
Schmidtea mediterranea (asexual)	SmedASXL_transcripts_20130210	83469	Molinaro & Pearson, 2016
Schmidtea mediterranea (sexual)	dd_Smes_v1	47585	Rozanski et al., 2019
Schmidtea polychroa	dd_Spol_v4	58989	Rozanski et al., 2019
Stylochus ellipticus	bg_Sell_v1	81775	Laumer et al., 2015
Echinococcus granulosus	ex_Egra_v1	10274	Maldonado et al., 2018
Echinococcus multilocularis	ex_Emul_v1	10552	Wang et al., 2015
Fasciola hepatica	Fasciola_hepatica_PRJNA328902_sequence	38506	Cwiklinski et al., 2021
Hymenolepis microstoma	ex_Hmic_v1	10145	Olson et al., 2018
Kronborgia cf. amphipodicola	bg_Kamp_v1	40103	Laumer et al., 2015
Schistosoma mansoni	ex_Sman_v1	13110	Rozanski et al., 2019
Taenia solium	ex_Tsol_v1	12353	Rozanski et al., 2019
Reference species	Transcriptome	ESTs	Reference
Amphidinium carterae	Amphidinium_carterae_GSE94355_expressed	70787	Lauritano et al., 2017
Euglena gracilis	Euglena_gracilis_GDJR01	113152	Yoshida et al., 2016
Physarum polycephalum	Phypoly_transcriptomereflatest	28139	Glöckner & Marwan, 2017
Sargassum vulgare	Sargassum_vulgare_GSE78707_assembled_sequence	67131	Kumar et al., 2017
Ulva lactuca	Ulva lactuca_GSE97868_Assembly	105451	NCBI BioProject PRJNA383122
