## Supplementary material for "Flatworm transcriptomes reveal widespread parasitism by histophagous ciliates": Table S3

### Sheet: Pipeline Results
	Flatworm species	Input	Ghost	NCBI	Ortho	Predicted	T. thermophila	Chi-square	P-value
		ESTs	KOALA	BLASTP	Venn2	ciliate ESTs	orthologs
Free-living	Bothrioplana semperi	55042	2200	793	17	15	14	18.6717	1.55268e-05
	Dendrocoelum lacteum	82142	25341	6044	3113	3098	2914	12717.7	0
	Dugesia japonica	74909	27533	221	85	66	42	0.402767	0.525663
	Dugesia ryukyuensis	181393	80905	270	66	41	29	67.2951	2.33759e-16
	Geocentrophora applanata	56464	14141	7718	206	158	144	183.539	8.17868e-42
	Girardia dorotocephala (2n = 16)	225685	81924	614	298	281	240	27.9789	1.22644e-07
	Girardia dorotocephala (2n = 24)	634246	259093	466	97	71	35	309.995	2.18977e-69
	Girardia tigrina	22363	4979	40	1	1	1	16.0966	6.01935e-05
	Gnosonesimida sp.	45565	2813	35	5	4	3	28.9233	7.52999e-08
	Macrostomum lignano	44072	5921	20	4	0	0	35.6584	2.35138e-09
	Microstomum lineare	99882	14538	41	14	12	12	56.4012	5.90949e-14
	Phagocata gracilis	32802	6851	60	30	29	29	0.212196	0.645051
	Phagocata morgani	35237	6582	62	27	24	23	0.65727	0.417525
	Phagocata velata	56407	12288	52	18	13	10	22.3922	2.22271e-06
	Planaria torva	54591	11170	945	543	538	517	2028.16	0
	Polycelis nigra	46985	6733	54	19	13	13	15.7888	7.0819e-05
	Polycelis tenuis	53363	7282	70	28	18	13	13.8627	0.000196666
	Procotyla fluviatilis	48315	14175	434	248	237	232	569.926	5.8262e-126
	Prorhynchus alpinus	48110	5659	116	33	33	23	0.808957	0.368429
	Prorhynchus sp.	41193	7079	162	67	66	59	26.5012	2.63379e-07
	Prostheceraeus vittatus	161379	20605	1369	455	454	434	326.581	5.33954e-73
	Protomonotresidae sp.	36667	5449	45	19	12	8	10.1205	0.00146633
	Rhynchomesostoma rostratum	71363	8840	404	165	165	151	130.518	3.15639e-30
	Schmidtea mediterranea (asexual)	83469	27642	1259	757	754	751	2044.05	0
	Schmidtea mediterranea (sexual)	47585	15719	335	230	225	212	525.37	2.87191e-116
	Schmidtea polychroa	58989	18986	87	37	36	21	2.57138	0.108813
	Stylochus ellipticus	81775	4163	59	29	27	26	21.3086	3.90978e-06
Parasitic	Echinococcus granulosus	10274	292	0	0	0	0	7.3 (Y)	0.00682912
	Echinococcus multilocularis	10552	289	0	0	0	0	7.5 (Y)	0.00603175
	Fasciola hepatica	38506	1854	1	0	0	0	31.1552	2.38196e-08
	Hymenolepis microstoma	10145	711	0	0	0	0	7.2 (Y)	0.00723487
	Kronborgia cf. amphipodicola	40103	5695	5	4	1	1	30.3791	3.55341e-08
	Schistosoma mansoni	13110	3081	1	0	0	0	10.6078	0.00112611
	Taenia solium	12353	272	0	0	0	0	9.0 (Y)	0.00271599
	Reference species	Input	Ghost	NCBI	Ortho	Predicted	T. thermophila
		ESTs	KOALA	BLASTP	Venn2	ciliate ESTs	orthologs
False positive	Amphidinium carterae	70787	1260	259	91	91	65
	Euglena gracilis	113152	1578	450	68	67	44
	Physarum polycephalum	28139	2437	157	53	51	48
	Sargassum vulgare	67131	1967	152	72	69	41
	Ulva lactuca	105451	2342	65	38	33	16
	Combined dataset	384660	9584	1083	322	311	214
