## Supplementary material for "Flatworm transcriptomes reveal widespread parasitism by histophagous ciliates": Table S4

### Sheet: Jane Cophylogeny
Scheme	Costs	Cospeciations	Duplications	Host	Losses	Failures to	Global	RTM	Global vs. RTM	RPT	Global vs. RPT	RTM vs. RPT	Result
	(C,D,HS,L,FD)			switches		diverge	cost	cost	P-value	cost	P-value	P-value
Jane default	0,1,2,1,1	12	7	13	29	17	79	163 ± 13	<1.00E-03	166 ± 16	<1.00E-03	0.8526	Significant congruence
Equal weights	1,1,1,1,1	1	4	27	19	17	68	159 ± 13	<1.00E-03	159 ± 12	<1.00E-03	0.9899	Significant congruence
Tarzan default	-1,1,3,2,2	12	7	13	29	17	126	282 ± 23	<1.00E-03	296 ± 28	<1.00E-03	0.6229	Significant congruence
TreeMap default	0,1,1,1,1	7	3 - 4	21	21	17	63	158 ± 15	<1.00E-03	143 ± 14	<1.00E-03	0.3772	Significant congruence
TreeFitter default	0,0,2,1,1	10	9	13	28	17	71	149 ± 14	<1.00E-03	143 ± 13	<1.00E-03	0.6918	Significant congruence
Conow et al., 2010	0,1,1,2,0	4	3 - 4	24 - 25	19	17	66	229 ± 24	<1.00E-03	249 ± 27	<1.00E-03	0.4839	Significant congruence
Yu et al., 2020	-1,0,0,0,0	17	4 - 8	7 - 11	57 - 77	17	-17	-12 ± 2	<1.00E-03	-12 ± 1	<1.00E-03	0.997	Significant congruence
