## Supplementary material for "Flatworm transcriptomes reveal widespread parasitism by histophagous ciliates": Figure 2 Source Data (COX1 Sequences)

### Sheet: COX1 Sequences
Ciliate species	GenBank accession	COX1 sequence
Colpidium striatum	KJ028597.1	NNTTTAGATAAAATAAAAAAATTATTTACATATTTTAACGATTTAAGGAAACATATATTGAAAAAATATGTTTATACCATTAATCATAAAAGAATAGCCATTAACTATTTATATTTCAGTATGGTAACAGGTTTATCGGGTGCTGCTTTAGCAACTATGGTTAGATTAGAATTAGCTCATCCAGGAAGTCCATTTTTTAAGGGAGATTCTTTAAGATATTTACAAGTAGTTACAGCACATGGTTTAATTATGGTTTTTTTTGTTGTAGTTCCTATATTTTTTGGTGGATTTGCTAATTTTTTATTACCTTATCATGTAGGTTCTAAAGATGTTGCCTACCCTAGATTAAATAGCATAGGTTTTTGAATACAACCCTGTGGTTATATTTTGTTAGCAAAA…
Dexiostoma campylum	EF070326.1	NNCTTGGATAGAATAAAAAAATTATTTATATACTTAAATGACTTAAGAAAACATATATTAAAAAAATATGTTTATACAATTAAYCATAAAAGAATTGCAATCAATTATTTATATTTTAGTATGGTTACTGGATTATCCGGTGCTGCTTTAGCTACAATGATAAGGTTGGAATTAGCACACCCAGGTAGTCCATTTTTTAAGGGTGATTCTTTAAGATATTTACARGTAGTTACAGCACATGGATTAATTATGGTATTTTTTGTTGTTGTACCTATTTTTTTTGGAGGTTTCGCTAATTTTTTAATTCCATATCACGTTGGTTCTAAAGATGTTGCATACCCTAGATTAAATAGTATTGGTTTCTGAATTCAACCCTGYGGTTATATTTTATTAGCTAAA…
Dexiostoma laceyvillensis	KJ028581.1	NNCTTAGATAGAATAAAAAAATTATTTATATACTTAAATGATTTAAGAAAACATATATTAAAAAAATATGTTTATACAATTAACCATAAAAGAATTGCTATTAATTATTTATATTTTAGTATGGTTACTGGATTATCCGGAGCTGCATTAGCTACTATGATAAGATTAGAATTAGCTCATCCTGGTAGCCCATTCTTTAAAGGTGATTCTTTAAGGTATTTACAGGTTGTTACAGCACATGGGTTAATTATGGTATTTTTTGTTGTTGTACCTATTTTTTTTGGAGGTTTTGCTAATTTTTTAATCCCATATCATGTTGGTTCTAAAGATGTAGCTTACCCTAGATTAAATAGCATTGGTTTTTGAATACAACCTTGTGGTTATATTTTACTAGCTAAA…
Dexiostoma maupasi	KJ028719.1	NNCTTAGAAAGGATAAAAAAATTATTTATATACTTAAATGATTTAAGAAAACATATATTAAAAAAATATGTTTATACAATTAACCATAAAAGAATCGCAATAAATTATTTATATTTTAGTATGGTTACTGGACTTTCAGGTGCGGCCTTAGCTACAATGATTAGATTAGAATTAGCACATCCAGGAAGCCCATTTTTTAAAGGTGATTCTTTAAGGTATTTACAGGTTGTTACAGCACATGGTTTAATAATGGTATTCTTTGTTGTTGTACCTATTTTCTTTGGTGGTTTTGCTAATTTCCTTATTCCATATCATGTAGGTTCTAAAGATGTAGCTTACCCTAGATTAAATAGTATTGGTTTTTGAATACAACCCTGTGGTTATATTTTATTAGCTAAA…
Dexiostoma novaeangliae	KJ028612.1	NNCTTRGAWAGRATAAAAAARTTATTTATATACTTAAATGAYTTAAGAAARCATATAYTAAAAAAATATGTTTAYACAATTAACCATAAAAGAATTGCAATAAATTATTTATATTTTAGTATGGTTACTGGATTATCTGGAGCTGCATTAGCTACTATGATAAGATTAGAATTAGCTCATCCAGGTAGCCCATTTTTTAAAGGTGATTCTTTAAGATATTTACAGGTTGTTACAGCACATGGATTAATTATGGTATTTTTTGTTGTTGTACCTATTTTTTTTGGTGGTTTCGCTAATTTTTTAATTCCATATCATGTTGGTTCTAAAGATGTAGCATACCCTAGATTAAATAGTATAGGTTTTTGAATACAACCCTGTGGTTATATTTTATTAGCTAAA…
Dexiostoma pemaquidensis	KJ028688.1	NNCTTAGAAAGAATAAAAAAATTATTTATATACTTAAATGATTTAAGAAAGCATATACTAAAAAAATATGTTTATACAATTAACCATAAAAGAATTGCGATAAATTATTTATATTTTAGTATGGTTACTGGACTTTCAGGTGCAGCCCTAGCTACAATGATTAGATTAGAATTAGCGCACCCAGGAAGCCCATTTTTTAAAGGTGATTCTTTAAGATATTTACAGGTTGTTACAGCACATGGATTAATAATGGTATTTTTTGTTGTTGTACCTATTTTTTTTGGAGGTTTTGCTAATTTCCTTATTCCATATCATGTAGGTTCTAAAGATGTAGCATACCCTAGATTAAATAGTATTGGTTTTTGAATACAACCGTGCGGTTATATTTTATTAGCTAAA…
Dexiostoma pinus	KJ028709.1	NNCTTAGAAAGGATAAAAAAATTATTTATATACTTAAATGATTTAAGAAAACATATATTAAAAAAATATGTTTATACAATTAACCATAAAAGAATTGCAATAAACTACCTATATTTTAGTATGGTTACTGGACTTTCAGGTGCTGCATTAGCTACAATGATTAGATTAGAATTAGCACATCCAGGAAGCCCATTTTTTAAAGGTGATTCGTTAAGATACTTACAGGTTGTTACAGCACATGGATTAATTATGGTATTTTTTGTTGTTGTACCTATTTTTTTTGGTGGTTTTGCTAATTTTCTTATTCCATATCATGTTGGTTCTAAAGATGTAGCTTACCCTAGATTAAATAGTATTGGTTTTTGAATACAACCATGTGGTTATATTTTGTTAGCTAAA…
Dexiostoma sabulum	KJ028526.1	NNCTTAGAAAGAATAAAAAAATTATTTATATACTTAAATGATTTAAGAAAACATATATTAAAAAAATATGTTTATACAATTAACCATAAAAGAATTGCAATAAATTATTTATATTTTAGTATGGTTACTGGACTTTCAGGTGCAGCTTTAGCTACAATGATTAGATTAGAATTAGCGCACCCAGGAAGCCCATTTTTTAAGGGTGATTCTTTAAGATATTTACAGGTTGTTACAGCACATGGATTGATAATGGTATTTTTTGTTGTTGTACCTATTTTTTTTGGTGGTTTTGCTAATTTCCTTATTCCATATCATGTAGGTTCTAAAGATGTAGCTTACCCTAGATTAAATAGTATTGGTTTTTGAATACAACCTTGTGGTTATATTTTATTAGCTAAA…
Dexiostoma saccharum	KJ028713.1	NNCTTAGATAGGATAAAAAAGTTATTTATATACTTAAATGATTTAAGAAAACATATATTAAAAAAATATGTTTATACAATTAACCATAAAAGAATTGCAATTAATTATTTATATTTTAGTATGATTACTGGACTATCTGGGGCTGCCTTAGCAACAATGATAAGATTAGAATTAGCCCATCCAGGTAGCCCATTTTTTAAGGGTGATTCTCTAAGGTATTTACAGGTAGTTACAGCACATGGATTAATTATGGTATTTTTTGTTGTTGTACCTATTTTTTTTGGTGGTTTTGCTAACTTTTTAATTCCATATCATGTTGGTTCTAAGGATGTTGCGTATCCTAGATTAAATAGTATCGGTTTTTGAATTCAACCTTGTGGTTATATTTTATTAGCTAAA…
Dexiostoma tobeco	KJ028580.1	NNCTTAGATAGAATAAAAAAATTATTTATATACTTAAATGATTTAAGAAAACATATACTAAAAAAATATGTTTATACAATTAATCACAAAAGAATTGCTATTAATTATTTATATTTTAGTATGGTTACTGGATTATCAGGTGCCGCTTTAGCAACAATGATTAGATTAGAATTGGCCCACCCTGGTAGTCCATTTTTTAAGGGTGATTCATTAAGATATTTACAGGTTGTTACAGCACATGGATTAATTATGGTATTCTTCGTTGTTGTACCTATTTTTTTCGGAGGTTTTGCTAATTTCCTTATCCCTTACCACGTAGGTTCTAAGGATGTAGCATACCCTAGATTAAACAGTATAGGTTTTTGAATACAACCTTGTGGTTATATTTTACTTGCTAAA…
Dexiostoma venango	KJ028564.1	NNCTTAGATAGGATAAAAAAATTATTTATATACTTAAATGATTTAAGAAAACATATATTAAAAAAATATGTTTACACAATTAACCATAAAAGAATTGCAATTAATTATTTATATTTTAGTATGGTTACTGGATTATCTGGAGCTGCTCTAGCAACAATGATAAGACTAGAATTAGCTCATCCAGGTAGCCCATTTTTTAAGGGTGACTCTTTAAGATATTTACAGGTAGTTACAGCACATGGACTAATTATGGTATTTTTTGTTGTTGTACCTATTTTCTTTGGAGGTTTTGCTAACTTTTTAATTCCATACCATGTTGGTTCTAAAGATGTCGCATACCCTAGATTAAATAGTATTGGTTTTTGAATTCAACCGTGTGGTTATATTCTATTAGCTAAA…
Glaucoma chattoni	EF070328.1	NNTATTAATAGAATAAAAAAAATATTAACACATTTTAATGATTTAAGAAGACATATTTTAAAAAAATATGTATATACAATCAACCATAAAAGAATTGCGATAAATTATTTATATTTTAGTATGGTTACTGGTTTATCTGGRGCTTTATTAGCTACTATGATTAGATTAGAACTAGCTCATCCTGGTAGYCCATTCTTYAAAGGTGATTCTTTAAGRTATCTACAAGTTGTAACAGCACATGGTTTAATTATGGTTTTTTTTGTAGTTGTTCCTATTTTTTTTGGTGGTTTTGCTAACTTTTTAATTCCATATCACGTTGGATCTAAAGATGTAGCTTATCCAAGATTAAATAGCATTGGTTTTTGAATACAACCTTGTGGTTATATATTACTTGCAAAA…
Glaucoma gramina	KJ028687.1	NNTTTAAATAGAATAAAAAAAATATTAACACATTTTAATGATTTAAGAAGACATATATTAAAAAAATATGTATATACTATTAATCATAAACGTATTGCTATAAACTATTTATATTTTAGCATGGTTACTGGTTTATCAGGTGCTTTATTAGCTACTATGATTAGATTAGAACTTGCTCATCCTGGTAGTCCATTTTTTAAAGGTGATTCTTTACGTTATTTACAAGTTGTTACAGCCCATGGTCTAATTATGGTCTTTTTCGTTGTAGTTCCTATTTTTTTTGGTGGTTTTGCAAATTTTTTAATTCCATATCATGTTGGATCAAAAGATGTAGCTTATCCTAGATTAAATAGTATCGGTTTTTGAATACAACCTTGTGGTTATATATTATTAGCTAAA…
Glaucoma michiganensis	KJ028539.1	NNTATAAATAGAATAAAAAAAATATTAACACATTTTAATGATTTAAGAAGACATATTTTAAAAAAATATGTATATACAATTAATCATAAAAGAATTGCGATAAATTATTTATATTTTAGTATGGTTACTGGTTTATCTGGAGCTTTATTAGCAACTATGATTAGATTAGAATTAGCACATCCTGGTAGCCCATTCTTTAAAGGTGATTCTTTAAGATATTTACAAGTTGTAACAGCACATGGTTTAATTATGGTTTTTTTTGTGGTTGTTCCTATTTTTTTTGGTGGTTTTGCTAATTTTTTAATCCCATATCACGTTGGATCTAAAGATGTAGCTTATCCAAGACTAAATAGTATTGGTTTTTGAATACAACCTTGTGGTTATATATTACTTGCAAAA…
Glaucoma scintillans	KJ028531.1	NNTTTAAATAGAATAAAAAAAATATTAACACATTTAAATGATTTAAGAAGACACATTTTAAAAAAATATGTTTATACTATAAACCATAAACGTATTGCAATAAATTATTTATATTTTAGTATGGTTACAGGATTATCTGGTGCAGCTCTTGCGACTATGATCAGATTAGAGTTAGCGCACCCTGGTAGCCCGTTTTTTAAAGGAGATTCATTACGTTATTTACAAGTAGTTACAGCACATGGATTAATTATGGTTTTTTTTGTTGTTGTTCCTATTTTTTTTGGAGGATTCGCTAATTTTTTAATACCATATCATGTTGGTTCTAAAGATGTAGCTTACCCTAGATTAAATAGTATTGGTTTTTGAATACAACCTTGTGGTTATATATTATTGGCTAAA…
Ichthyophthirius multifiliis	NC_015981.1	NNTTTAAGAGGAACAAATTTTATAATTAATAATATTTATTTTATTCAAGTTAAATCTTATATTTTTAATAAATTTTTTTTTTTAAATAATTTTAGAAAATATATTCTTAAAAAATATATATATACAATTAATCATAAGAGGATAGCAATAAATTATTTTTATTTTAGTATGATAACAGGTTTATCAGGTGCTGCATTAGCTACTATGATAAGATTGGAATTATCTCACCCCGGTAGTCCCTTTTTTAAAGGTGATGCCCTTAGATATCTTCAGGTTATAACAGCACATGGTTTAATTATGGTATTTTTTGTGGTTGTTCCATTACTATTTGGTGGTTTTGCTAATTTTTTAATACCATATCACGTAGGTTCTAAAGATGTTGCTTACCCTAGATTAAAC…
Tetrahymena acanthophora	MN991313.1	NNTTTAGATAGAATAAGAAATATTATAACATACTTAAACGATTTAAGAAAACACATATTAAAAAAATATGTATATACTATTAATCATAAACGTATAGCAATAAATTATTTATATTTTAGTATGATTACAGGATTATCTGGAGCAGCGTTAGCTACAATGATACGATTAGAGTTAGCTCACCCTGGTAGTCCATTTTTTAAAGGTGACTCCTTAAGGTATTTACAGGTAATTACAGCCCATGGTTTAATTATGGTTTTTTTTGTTGTAGTTCCTATTTTATTTGGTGGTTTTGCAAATTTTTTAATACCTTATCATGTAGGTTCAAAAGATGTAGCATACCCTCGTTTAAATAGCATAGGTTTTTGAATACAACCTTGTGGTTATATATTATTAGCTAAA…
Tetrahymena acanthophora from Girardia sp.	OR242434	NNTTTAGATAGAATAAGAAATATTATAACATACTTAAACGATTTAAGAAAACACATATTAAAAAAATATGTATATACTATTAATCATAAACGTATAGCAATAAATTATTTATATTTTAGTATGATTACAGGATTATCTGGAGCAGCGTTAGCTACAATGATACGATTAGAGTTAGCTCACCCTGGTAGTCCATTTTTTAAAGGTGACTCCTTAAGGTATTTACAGGTAATTACAGCCCATGGTTTAATTATGGTTTTTTTTGTTGTAGTTCCTATTTTATTTGGTGGTTTTGCAAATTTTTTAATACCTTATCATGTAGGTTCAAAAGATGTAGCATACCCTCGTTTAAATAGCATAGGTTTTTGAATACAACCTTGTGGTTATATATTATTAGCTAAA…
Tetrahymena acanthophora from Phagocata gracilis	OR242431	NNTTTAGATAGAATAAGAAATATTATAACATACTTAAACGATTTAAGAAAACACATATTAAAAAAATATGTATATACTATTAATCATAAACGTATAGCAATAAATTATTTATATTTTAGTATGATTACAGGATTATCTGGAGCAGCGTTAGCTACAATGATACGATTAGAGTTAGCTCACCCTGGTAGTCCATTTTTTAAAGGTGACTCCTTAAGGTATTTACAGGTAATTACAGCCCATGGTTTAATTATGGTTTTTTTTGTTGTAGTTCCTATTTTATTTGGTGGTTTTGCAAATTTTTTAATACCTTATCATGTAGGTTCAAAAGATGTAGCATACCCTCGTTTAAATAGCATAGGTTTTTGAATACAACCTTGTGGTTATATATTATTAGCTAAA…
Tetrahymena aemilia	KJ028586.1	NNTTTAGATAAAATAAAAAAATTATTTACATATTTTAACGATTTAAGAAAACATGTATTAAAAAAATATGTTTATACTATTAATCATAAAAGAATTGCTATTAATTATTTATATTTCAGTATGGTTACAGGATTATCAGGTGCAGCTTTAGCTACAATGATTAGAATGGAACTAGCTCATCCAGGTAGTCCATTTTTTAAAGGTGATTCATTAAGATATCTACAAGTTATTACTGCGCATGGTTTAATTATGGTATTCTTTGTAGTAGTACCTATTTTATTTGGTGGATTTGCTAATTTTTTAATCCCTTATCATGTTGGTTCTAAAGATGTAGCATACCCTAGATTAAATAGTATAGGTTTTTGAATACAACCTTGTGGTTATATTTTATTAGCTAAA…
Tetrahymena allegheniensis	KJ028705.1	NNTTTAGATAGAATAAAAAAATTATTTACATATTTTAATGATTTAAGAAAACATGTTTTAAAAAAATATGTTTATACTATTAACCATAAAAGAATTGCAATTAATTATTTATATTTTAGTATGGTTACTGGTTTATCAGGTGCTGCCTTAGCTACTATGATTAGATTAGAATTAGCGCACCCTGGTAGTCCATTTTTTAAAGGTGATTCTTTAAGATATCTACAAGTTATAACAGCGCATGGTTTAATTATGGTATTTTTTGTTGTAGTACCTATTTTATTTGGAGGTTTTGCTAACTTTTTAATTCCTTATCATGTTGGATCTAAAGATGTAGCTTACCCAAGACTAAATAGTATTGGTTTTTGAATACAACCATGTGGTTATATTTTATTAGCAAAA…
Tetrahymena alphapyriformis	KY319254.1	NNYYTWRAYARDDTMAAAAADHTDTTHACDTATTTNAAYGATTTAMGDAARCAYRTNTTAAARAARTAYGTNTAYACHATWAAYCATAAAAGDATHGCNATHAAYTAYYTNTAYTTTAGYATGDTNACHGGHTTATCNGGWGCNGCNYTAGCNACHATGATHMGDHTDGARYTDGCNCATCCTGGTAGCCCATTTTTTAAAGGAGATTCATTAAGATACTTACAAGTAGTTACTGCACACGGTTTAATTATGGTCTTTTTTGTAGTAGTACCTATTTTATTCGGTGGTTTCGCAAATTTTTTAATACCTTATCACGTAGGTTCTAAAGATGTAGCTTATCCTAGATTAAATAGTATAGGTTTTTGAATACAACCATGTGGTTATATCTTATTAGCTAAA…
Tetrahymena alphapyriformis from Phagocata velata	OR242430	NNTTTAAATAAAATAAAAAAGCTATTTACTTATTTAAACGATTTAAGAAAACATATATTAAAAAAGTATGTTTATACTATTAACCATAAAAGAATTGCCATAAACTATTTATATTTTAGTATGGTAACAGGTTTATCTGGTGCTGCACTAGCAACTATGATTAGAATGGAGTTAGCGCATCCTGGTAGTCCATTTTTTAAAGGAGATTCATTAAGGTATTTACAAGTAGTTACTGCACACGGTTTAATTATGGTCTTTTTTGTAGTAGTACCTATTTTATTCGGTGGTTTCGCAAATTTTTTAATACCTTACCACGTAGGTTCTAAAGATGTAGCTTATCCTAGATTAAATAGTATAGGTTTTTGAATACAACCATGTGGTTATATTTTATTAGCTAAA…
Tetrahymena alphathermophila	KJ028562.1	NNTCTTGATAGAATCAAAAAGTTATTTACATATTTAAATGATTTACGTAAACATATCTTAAAAAAATATATATATACAATTAACCATAAAAGGATTGCTATAAACTACTTATATTTTAGTATGGTGACTGGTTTATCTGGTGCTGCTTTAGCTACTATGATTAGATTAGAGTTAGCACACCCCGGCAGCCCGTTTTTTAAAGGAGATTCGCTAAGATATTTACAAGTTGTAACCGCCCATGGTTTAATTATGGTGTTTTTTGTTGTTGTTCCTATTTTATTTGGTGGTTTCGCTAATTTTTTAATACCATACCATGTTGGATCAAAGGATGTTGCTTACCCGAGATTAAATAGTATTGGTTTTTGAATACAACCTTGTGGTTATATTTTATTAGCTAAA…
Tetrahymena americanis	EF070267.1	NNTTTAGATAAAATAAAAAAATTATTTACTTATTTTAATGATTTAAGAAAACATATATTAAAAAAATWTGTTTATACTATTAATCATAAAAGAATAGCTATYAATTATTTATATTTTAGTATGGTTACAGGTTTATCAGGTGCYGCMTTAGCTACMATGATTAGATTAGAATTAGCACATCCAGGAAGYCCATTYTTTAAAGGTGATTCATTAAGATACTTACAAGTTATTACTGCTCATGGTTTAATTATGGTTTTTTTTGTRGTAGTACCAATTTTATTTGGTGGTTTTGCTAATTTTTTAATTCCTTATCAYGTTGGTTCAAAAGATGTAGCMTACCCWAGATTRAATAGTATAGGTTTTTGAATACAACCATGTGGTTATATTTTATTAGCTAAA…
Tetrahymena aquafluente	KY218192.1	NNTCTAGACAAAATAAAAAAGTTATTTACGTATTTAAATGATTTAAGGAAACATATATTAAAAAAATACGTATATACTATAAATCATAAAAGAATTGCAATAAATTATTTATATTTTAGTATGGTTACAGGTTTATCTGGTGCTGCTTTAGCTACTATGATTAGAATGGAATTAGCCCATCCAGGCAGCCCTTTTTTTAAAGGTGATTCTTTAAGATACTTACAAGTAATTACTGCTCATGGATTAATTATGGTGTTTTTTGTTGTTGTACCTATTTTATTTGGTGGTTTTGCAAATTTTTTGATTCCTTATCATGTAGGATCAAAAGATGTAGCATATCCTAGATTAAATAGTATTGGTTTTTGAATACAACCTTGTGGTTACATTTTATTAGCTAAA…
Tetrahymena asiatica	EF070268.1	NNTTTAGATAAAATAAAAAAATTATTTACTTATTTTAATGATTTAAGAAAACATATATTAAAAAAATATGTTTATACTATTAATCATAAAAGAATAGCTATTAACTATTTATATTTTAGTATGGTTACAGGTTTATCAGGTGCTGCATTAGCTACTATGATTAGATTAGAATTAGCACATCCAGGAAGTCCATTTTTTAAAGGTGATTCATTAAGATACTTACAAGTTATTACTGCTCATGGTTTAATTATGGTTTTTTTTGTAGTAGTACCAATTTTATTTGGTGGTTTTGCTAATTTTTTAATTCCTTATCACGTAGGTTCAAAAGATGTAGCTTATCCTAGATTAAATAGTATAGGTTTTTGAATACAACCATGTGGTTATATTTTATTAGCTAAA…
Tetrahymena australis	EF070269.1	NNTTTAGATAAAATAAAAAAATTATTTACTTATTTTAACGATTTAAGAAAACATATATTAAAAAAATATGTTTATACTATTAATCATAAAAGAATAGCTATTAACTATCTATATTTTAGTATGGTTACAGGTTTATCAGGAGCAGCATTAGCTACAATGATTAGATTAGAATTAGCGCATCCAGGAAGCCCATTTTTTAAGGGTGATTCATTAAGATATTTACAAGTTATTACTGCTCATGGATTAATTATGGTTTTTTTTGTAGTAGTACCTATTTTATTTGGAGGTTTTGCTAATTTTTTAATTCCTTATCACGTCGGTTCAAAAGATGTCGCTTACCCTAGATTAAATAGTATTGGTTTTTGAATACAACCTTGTGGTTATATCTTATTAGCTAAA…
Tetrahymena bergeri	EF070270.1	NNCTTTAATAGAATAAAAAATATTATTACATATTTAAACGATTTAAGAAAACATATCTTAAAAAAATATGTATATACTATAAACCATAAAAGAATCGCTATTAACTACTTGTATTTTAGCATGGTTACTGGTTTATCAGGTGCTGCTTTAGCTACTATGATTAGGTTAGAATTAGCACACCCAGGTAGTCCATTTTTTAAAGGTGATTCTTTAAGATATTTACAAGTAATAACTGCACACGGTTTAATCATGGTTTTTTTTGTAGTAGTACCTATTTTATTTGGTGGTTTTGCTAACTTTTTAATACCTTATCACGTAGGTTCTAAAGATGTTGCCTACCCTCGTTTAAATAGTATTGGTTTTTGAATACAACCTTGTGGTTATATTTTATTAGCTAAA…
Tetrahymena betathermophila	KJ028613.1	NNYYTWRAYARDDTMAAAAADHTDTTHACDTATTTNAAYGATTTACGTAAACATATTTTAAAAAAATATGTGTATACAATTAACCATAAAAGAATTGCTATCAACTATCTATATTTTAGTATGTTAACTGGTTTATCTGGAGCTGCATTAGCTACTATGATTAGACTTGAATTAGCCCACCCAGGTAGTCCATTTTTTAAAGGAGACTCATTAAGATATTTACAAGTTGTTACAGCCCACGGTTTAATTATGGTTTTTTTTGTTGTAGTTCCTATTTTATTTGGTGGTTTTGCTAATTTTTTAATCCCTTACCATGTTGGTTCTAAGGATGTAGCTTATCCAAGATTAAATAGTATTGGTTTTTGAATACAACCTTGTGGTTATATATTACTAGCTAAA…
Tetrahymena borealis	GU439207.1	NNTCTAGACAAAATAAAAAAGTTATTTACGTATTTAAATGATTTAAGAAAACATATATTAAAAAAATACGTATATACTATTAACCATAAAAGAATTGCAATTAATTATTTATATTTTAGTATGGTTACAGGTTTATCTGGTGCTGCTTTAGCAACTATGATTAGAATGGAATTAGCCCATCCAGGCAGCCCTTTTTTTAAAGGTGACTCTTTAAGATACTTACAAGTAATTACTGCTCATGGATTAATTATGGTGTTTTTTGTTGTTGTACCTATTTTATTTGGTGGTTTTGCAAATTTTTTAATCCCATATCATGTAGGATCTAAAGATGTAGCTTATCCTAGACTAAATAGTATAGGTTTTTGAATTCAACCTTGTGGTTATATTTTATTAGCAAAA…
Tetrahymena canadensis	GU439209.1	NNTCTAGACAAAGTAAAAAAGTTATTTACGTATTTRAATGATTTAAGAAAACATATATTAAAAAAATACGTATATACTATTAACCATAAAAGAATTGCAATTAATTATTTATATTTTAGTATGGTTACAGGTTTATCTGGTGCTGCTTTAGCAACTATGATTAGAATGGAATTAGCCCATCCAGGCAGCCCTTTTTTTAAAGGTGAYTCTTTAAGATATTTACAAGTAATTACTGCTCATGGATTAATTATGGTATTTTTTGTTGTAGTACCTATTTTATTTGGTGGTTTTGCAAATTTTTTAATTCCTTATCATGTAGGATCTAAAGATGTAGCTTAYCCTAGACTAAATAGTATAGGTTTTTGAATTCAACCTTGTGGTTACATTTTATTAGCTAAA…
Tetrahymena capricornis	EF070277.1	NNTTTAGATAAAATAAAAAAATTATTTACTTATTTTAATGATTTAAGAAAACATATATTAAAAAAATATGTTTATACTATTAATCATAAAAGAATAGCTATTAATTATTTATATTTTAGTATGGTTACAGGTTTATCTGGTGCTGCATTAGCTACTATGATTAGATTAGAATTAGCACATCCTGGAAGTCCATTTTTTAAAGGTGATTCATTAAGATACTTACAAGTAATTACTGCTCATGGTTTAATTATGGTTTTTTTTGTAGTTGTACCAATTTTATTTGGTGGTTTTGCTAATTTTTTAATTCCTTATCATGTAGGTTCAAAAGATGTAGCTTATCCTAGATTAAATAGTATAGGTTTTTGAATACAACCTTGTGGTTATATCTTATTAGCTAAA…
Tetrahymena caudata	EF070278.1	NNCTTAAATAGAATAAAAAAACTTTTCACTTATTTTAACGACTTAAGAAAACATATTTTAAAAAAATATGTGTACACAATTAACCATAAAAGAATAGCAATTAATTACTTGTATTTTAGTATGTTAACAGGTCTATCAGGAGCTGCACTAGCAACAATGATAAGACTAGAACTAGCCCACCCTGGAAGCCCATTTTTTAAAGGAGATTCGTTAAGATATTTGCAAGTTATAACGGCACACGGCTTGATTATGGTTTTTTTTGTCGTTGTTCCTATATTGTTTGGTGGTTTTGCAAATTTTTTAATACCATACCATGTTGGTTCTAAAGATGTAGCATATCCTAGATTAAATAGTATAGGTTTTTGAATACAGCCGTGTGGTTACATATTACTAGCTAAA…
Tetrahymena cleffmanni	KJ028701.1	NNTTTAGATAGAATAAAAAAATTATTTACATATTTAAATGATTTAAGAAAACATATTTTAAAAAAATACGTGTATACAATAAACCATAAAAGAATAGCTATTAACTATCTTTATTTTAGCATGTTAACTGGTTTATCAGGTGCCGCATTAGCAACAATGATAAGGATGGAATTAGCTCACCCAGGTAGTCCATTTTTTAAGGGAGATTCTTTGAGGTATCTGCAAGTAATTACTGCCCACGGTTTAATAATGGTTTTTTTTGTTGTAGTCCCAATCCTATTTGGTGGTTTTGCTAATTTTTTAATACCATATCATGTCGGTTCCAAAGATGTAGCTTACCCTAGATTAAACAGTATTGGTTTTTGAATACAACCTTGTGGTTATATTTTACTAGCTAAA…
Tetrahymena colerunensis	KY218193.1	NNTCTTGATAGGATAAAAAAAATATTTACATATTTAAATGATTTAAGAAAACATATATTAAAGAAGTATGTTTATACTATTAACCATAAAAGAATCGCTATTAACTACCTTTATTTTAGTATGGTAACTGGTTTATCGGGTGCAGCTTTAGCAACTATGATTAGAATGGAGCTAGCCCATCCCGGTAGTCCATTTTTTAAGGGTGATTCTTTGAGGTACTTACAAGTAGTTACAGCTCATGGTTTAATCATGGTTTTTTTTGTCGTAGTACCTATATTATTTGGTGGTTTTGCAAATTTTTTAATACCGTATCACGTTGGTTCTAAAGATGTCGCGTATCCTAGATTAAATAGCATAGGTTTTTGAATACAACCTTGTGGTTATATACTACTTGCTAAA…
Tetrahymena conneri	KJ028677.1	NNTTTAGATAGAATAAAAAAATTATTTACATATTTAAATGATTTAAGAAAACATATTCTAAAAAAATATGTTTATACTATTAACCATAAAAGAATTGCTATTAATTATCTTTATTTTAGTATGGTTACTGGCTTATCTGGTGCAGCATTAGCAACCATGATAAGAATGGAATTGGCACACCCAGGAAGTCCGTTTTTCAAAGGAGATTCATTAAGGTATTTACAAGTTATAACAGCACATGGATTAATTATGGTTTTTTTTGTTGTAGTACCTATTTTATTTGGTGGTTTTGCTAATTTTTTAATACCTTATCACGTAGGTTCAAAAGATGTAGCATACCCTAGATTAAATAGTATAGGTTTTTGAATACAACCTTGCGGTTATATACTTTTAGCTAAG…
Tetrahymena corlissi	EF070279.1	NNTTTTAATAGATTAAAAAATATTATTACATATTTTAATGATTTAAGAAAACATGTTTTAAAAAAATATGTTTATACAATAAACCATAAACGTATAGCTATAAATTATTTATATTTTAGTATGGTAACTGGTTTATCTGGTGCGGCTTTAGCTACTATGATAAGATTAGAGTTAGCTCACCCAGGTAGCCCATTTTTTAAAGGTGATTCTTTAAGATATCTACAAGTAATTACTGCACATGGTTTAATTATGGTTTTTTTTGTTGTAGTTCCTATTTTATTTGGTGGTTTTGCTAATTTTTTAATACCATATCATGTAGGTTCAAAGGATGTAGCTTACCCTCGTTTAAATAGTATTGGTTTTTGAATACAACCTTGTGGTTATATTTTATTAGCAAAA…
Tetrahymena cosmopolitanis	EF070280.1	NNTTTAGATAAAATAAAAAAATTATTTACTTATTTTAATGATTTAAGAAAACATATATTAAAAAAATATGTTTATACTATTAATCATAAAAGAATAGCTATTAACTATTTATATTTTAGTATGGTTACAGGATTATCAGGTGCTGCCTTAGCTACAATGATTAGATTAGAATTAGCACATCCAGGAAGTCCATTTTTTAAAGGTGATTCATTAAGATACTTACAAGTTATTACTGCTCATGGTTTAATTATGGTTTTTTTTGTAGTTGTTCCAATTTTATTTGGTGGTTTTGCTAATTTTTTAATTCCTTATCATGTAGGTTCAAAAGATGTTGCATATCCTAGATTAAATAGCATAGGTTTTTGAATACAACCTTGTGGTTACATTTTATTAGCAAAA…
Tetrahymena daisymae	KY319320.1	NNTCTTGATAGAATCAAAAAGTTATTTACATATTTAAATGATTTACGTAAACATGTTTTAAAAAAATATGTATATACCATTAATCATAAAAGAATTGCAATTAATTACTTATATTTTAGTATGGTAACTGGATTATCTGGAGCAGCATTAGCTACTATGATTAGATTAGAGTTAGCACACCCTGGTAGTCCGTTTTTTAAAGGTGACTCATTAAGATATTTACAAGTAGTTACAGCGCACGGTTTAATTATGGTTTTTTTTGTTGTTGTTCCTATTTTATTTGGTGGTTTTGCTAATTTTTTAATTCCATATCACGTTGGTTCTAAAGATGTAGCGTACCCAAGACTAAATAGTATTGGTTTTTGAATACAACCATGCGGTTACATTTTACTAGCAAAA…
Tetrahymena deweyae	KJ028739.1	NNCCTTGATAAAATAAAAAAATTATTTACATATCTGAATGATTTAAGAAAACATATATTAAAAAAATATGTTTACACAATTAACCATAAAAGAATAGCTATAAATTATTTATATTTTAGTATGGTTACAGGTTTATCGGGTGCCGCATTAGCTACTATGATTAGAATGGAATTGGCTCATCCAGGTAGTCCATTTTTTAAAGGTGATTCTCTAAGATATCTTCAAGTAGTTACAGCACATGGTTTAATTATGGTTTTTTTTGTTGTAGTACCTATTTTATTTGGTGGTTTTGCTAATTTTTTAATCCCTTACCATGTTGGTTCTAAGGACGTTGCTTACCCTAGATTAAATAGCATTGGTTTTTGAATACAACCTTGTGGTTACATTTTACTTGCTAAA…
Tetrahymena dugesiae (MN991318.1)	MN991318.1	NNTTTAGATAGAATTAAAAAATTATTTACTTATTTTAATGATTTAAGAAAACATGTTTTAAAAAAATATGTATATACTATTAACCATAAAAGAATAGCTATTAATTATTTATATTTTAGTATGGTAACAGGTTTATCAGGGGCTGCGTTAGCTACTATGATAAGATTAGAACTGGCTCATCCTGGAAGTCCATTTTTTAAAGGTGATTCATTAAGGTATTTACAAGTAATTACAGCACATGGTTTAATTATGGTTTTTTTTGTTGTTGTACCTATTTTATTTGGTGGGTTTGCTAATTTTTTAATACCATATCATGTAGGTTCAAAAGATGTAGCGTACCCACGTTTAAATAGTATTGGTTTTTGAATACAACCTTGTGGTTATATACTTTTAGCAAAA…
Tetrahymena dugesiae (MN991320.1)	MN991320.1	NNTTTAGATAGAATTAAAAAATTATTTACTTATTTTAATGATTTAAGAAAACATGTTTTAAAAAAATATGTATATACTATTAATCATAAAAGAATAGCTATTAATTATTTATATTTTAGTATGGTAACAGGTTTATCAGGAGCTGCATTAGCTACTATGATAAGATTAGAATTGGCTCATCCTGGAAGTCCATTTTTTAAAGGTGACTCATTAAGGTATTTACAAGTAATTACAGCACACGGTTTAATTATGGTTTTTTTTGTTGTTGTACCTATTTTATTTGGTGGGTTTGCTAATTTTTTAATACCATATCACGTAGGTTCAAAAGATGTAGCGTACCCACGTTTAAATAGTATTGGTTTTTGAATACAACCTTGTGGTTATATACTATTAGCAAAA…
Tetrahymena dugesiae (MN991321.1)	MN991321.1	NNTTTAGATAGAATTAAAAAATTATTTACTTATTTTAATGATTTAAGAAAACATGTTTTAAAAAAATATGTATATACTATTAACCATAAAAGAATAGCTATTAATTATTTATATTTTAGTATGGTAACAGGTTTATCAGGGGCTGCGTTAGCTACTATGATAAGATTAGAACTGGCTCATCCTGGAAGTCCATTTTTTAAAGGTGATTCATTAAGGTATTTACAAGTAATTACAGCACATGGTTTAATTATGGTTTTTTTTGTTGTTGTACCTATTTTATTTGGTGGGTTTGCTAATTTTTTAATACCATATCATGTAGGTTCAAAAGATGTAGCGTACCCACGTTTAAATAGTATTGGTTTTTGAATACAACCTTGTGGTTATATACTTTTAGCAAAA…
Tetrahymena dugesiae (MN991322.1 )	MN991322.1	NNTTTAGATAGAATTAAAAAATTATTTACTTATTTTAATGATTTAAGAAAACATGTTTTAAAAAAATATGTATATACTATTAACCATAAAAGAATAGCTATTAATTATTTATATTTTAGTATGGTAACAGGTTTATCAGGGGCTGCGTTAGCTACTATGATAAGATTAGAACTGGCTCATCCTGGAAGTCCATTTTTTAAAGGTGATTCATTAAGGTATTTACAAGTAATTACAGCACATGGTTTAATTATGGTTTTTTTTGTTGTTGTACCTATTTTATTTGGTGGGTTTGCTAATTTTTTAATACCATATCATGTAGGTTCAAAAGATGTAGCGTACCCACGTTTAAATAGTATTGGTTTTTGAATACAACCTTGTGGTTATATACTTTTAGCAAAA…
Tetrahymena dugesiae from Procotyla fluviatilis	OR242438	CCTGGTGGATATTCTAATCCAACAAAAAGAGGGTTTCTCACGCCCTCTTTTAGAATATATTATGATAAACCATCCTTCTCATTTCCATTTTTAGAAAAAATAAAATATAATCCGTTCAAAGCATATAAAGATAATTATTTATTTTATTTAGATTTTTTAAAAAAAGAAATATCTGATGATCATTCTTTTTTTTGAAAAGCTAGAAAAGTAATAAAATTACCACAATACTCAGTATTTTCATTTGTACCTTTAAAACTTATGTTTTGAAAAACTATGATAAATTATCCAGAATCATTTTGATATGCCGCTAGTAGAGTTGTACAATCTAGAAGAAAAAAAGTTTTTGTAACTAAATGTTCAGCTAGAACCTTAACAACTGCTGGTTGAACTTTTATTACA…
Tetrahymena eicheli	KJ028583.1	NNTTTAGATAGGATAAAAAAATTATTTACATATTTCAATGATTTAAGAAAGCATGTTTTAAAAAAATATGTTTATACTATAAATCATAAAAGAATCGCTATAAATTACTTATATTTTAGTATGATCACAGGTTTATCCGGAGCAGCATTAGCTACTATGATAAGACTTGAATTAGCACATCCTGGTAGTCCATTTTTTAAAGGAGACTCACTAAGATACTTACAAGTTATAACAGCCCATGGATTAATTATGGTTTTTTTTGTTGTAGTACCTATTTTATTTGGTGGTTTTGCTAATTTTTTAATTCCATATCACGTTGGTTCAAAAGATGTAGCTTATCCTAGACTAAATAGTATTGGTTTTTGAATACAACCTTGTGGTTATATTTTATTAGCAAAA…
Tetrahymena elliotti	EF070281.1	NNTTTAGATAGAATAAAAAAATTATTTACATATTTAAATGATTTAAGGAAACATATATTAAAAAAGTATGTTTATACAATTAACCATAAAAGAATAGCTATTAATTATCTTTATTTTAGTATGGTTACTGGTTTATCTGGTGCTGCTTTAGCTACAATGATTAGAATGGAATTAGCACATCCAGGTAGTCCATTTTTTAAAGGTGACTCTTTAAGATATTTACAAGTTATTACAGCGCATGGTTTAATTATGGTTTTTTTTGTTGTAGTACCTATTTTATTTGGTGGTTTTGCTAATTTTTTAATACCATATCACGTAGGTTCAAAAGATGTAGCTTATCCTAGATTAAACAGTATTGGTTTTTGAATTCAACCTTGTGGTTATATATTACTAGCTAAA…
Tetrahymena empidokyrea	EF070282.1	NNTTTAGATAGAATAAAAAAATTATTTACATATTTAAATGATTTAAGGAAACATATATTAAAAAAATATGTTTATACAATAAACCATAAAAGAATTGCTATCAATTATTTATATTTTAGCATGATTACTGGTTTATCTGGAGCAGCATTAGCTACAATGATACGATTGGAATTAGCTCATCCTGGTAGCCCATTTTTTAAAGGTGATTCATTGAGATATCTACAAGTTATTACAGCTCATGGGTTAATTATGGTATTTTTTGTTGTTGTACCTATCATATTTGGTGGTTTTGCTAATTTTTTAATACCATATCATGTCGGATCTAAAGATGTAGCGTACCCTAGATTAAATAGTATAGGTTTTTGAATACAACCTTGTGGTTATATCTTATTAGCTAAA…
Tetrahymena engbergi	KJ028738.1	NNCTTAGATAGAATAAAAAAATTGTTTACATATTTAAATGATTTAAGAAAACATGTTTTAAAAAAATATGTCTATACTATAAACCATAAAAGAATTGCTATAAATTATTTATATTTTAGTATGGTTACTGGTTTATCAGGAGCAGCTTTAGCTACTATGATAAGATTAGAATTGGCTCACCCAGGTAGCCCATTTTTTAAAGGTGATTCATTAAGATACTTACAAGTTATCACAGCCCACGGTCTTATTATGGTATTTTTTGTAGTAGTCCCTATTTTATTTGGTGGTTTTGCTAATTTTTTAATTCCTTACCATGTAGGATCTAAAGATGTAGCTTACCCTAGATTAAATAGTATAGGTTTTTGAATACAACCTTGTGGTTATATTTTACTAGCTAAA…
Tetrahymena eriensis	KJ028533.1	NNCTTAGATAGAATAAAAAAATTATTTACTTATTTCAATGATTTGAGAAAACATATATTAAAAAAATATGTTTATACAATAAATCATAAAAGAATAGCAATTAATTACTTATATTTTAGCATGATTACAGGATTATCTGGTGCTGCTCTAGCAACAATGATTAGATTAGAATTAGCTCATCCAGGTAGTCCATTTTTTAAAGGTGATTCTTTAAGATATTTACAAGTTATTACTGCTCATGGATTAATTATGGTTTTTTTTGTAGTAGTACCTATTTTATTTGGTGGTTTTGCAAATTTTTTAATACCTTATCATGTAGGATCAAAAGATGTAGCATACCCTAGATTAAATAGTATAGGTTTTTGAATCCAACCTTGTGGATATATTTTATTAGCTAAA…
Tetrahymena farleyi	EF070283.1	NNTTTAGATAGAATAAAAAAGTTATTTACATATTTAAATGATTTAAGAAAACACATATTAAAAAAATATGTATATACTATAAATCATAAAAGAATAGCTATCAACTATTTATACTTTAGTATGGTAACAGGTTTATCTGGTGCTGCATTAGCAACAATGATAAGAATGGAATTAGCACACCCTGGTAGCCCATTTTTTAAAGGTGATTCATTAAGATATTTACAAGTAATTACTGCACATGGTTTAATTATGGTGTTTTTTGTTGTAGTTCCTATTTTATTTGGTGGTTTTGCTAATTTTTTAATACCATATCATGTTGGTTCTAAAGACGTAGCATACCCTAGATTAAATAGTATTGGTTTTTGAATACAACCTTGTGGTTATATTTTATTAGCTAAA…
Tetrahymena frigidoflumine	KJ028647.1	NNYYTWRAYARDDTMAAAAADHTDTTHACDTATTTNAAYGATTTAMGDAARCAYRTNTTAAARAARTAYGTNTAYACHATWAAYCATAAAAGDATHGCNATTAATTACTTGTACTTTAGTATGGTAACAGGTTTATCTGGTGCAGCCTTAGCCACTATGATAAGATTAGAATTAGCTCACCCTGGTAGCCCATTCTTTAAGGGTGACTCTTTAAGATACTTACAGGTTATAACTGCTCATGGTTTAATTATGGTATTTTTTGTTGTAGTACCTATTTTATTTGGTGGTTTCGCTAATTTTCTAATCCCATATCACGTAGGTTCTAAAGATGTAGCGTATCCAAGACTAAATAGTATAGGTTTTTGAATACAACCATGTGGTTATATTTTACTTGCTAAA…
Tetrahymena furgasoni	EF070284.1	NNTTTAGATAGAATAAAAAAATTATTTACATATTTAAATGATTTAAGAAAACATATTTTAAAAAAATATGTATATACTATAAACCATAAAAGAATAGCTATTAATTATTTATATTTTAGTATGGTTACAGGTTTATCAGGTGCAGCTTTAGCTACRATGATAAGAATGGAATTAGCGCATCCTGGAAGTCCATTTTTTAAAGGTGATTCTTTAAGATATTTACAAGTAATTACTGCTCACGGTTTAATTATGGTTTTTTTTGTCGTAGTTCCTATTTTATTTGGTGGTTTTGCAAATTTTTTAATTCCATATCAYGTTGGTTCTAAAGATGTAGCTTATCCTAGATTAAATAGTATTGGTTTTTGAATACAACCTTGTGGTTATATTTTATTAGCAAAA…
Tetrahymena glochidiophila (KJ028544.1)	KJ028544.1	NNTTTAGATAATTTAAAAAAAACATTAACATATTTAAATGATTTAAGAAAGCATATTTTAAAAAAATATGTTTATACAATTAATCATAAAAGAATTGCGATTAATTATTTATACTTTAGTATGGTGACTGGTTTATCAGGAGCAGCTTTAGCTACTATGATACGATTAGAGTTAGCACATCCAGGTAGTCCATTTTTTAAGGGTGATTCTTTACGATATCTTCAAGTTATAACTGCTCATGGTCTAATTATGGTATTTTTTGTCGTAGTTCCTATTTTATTTGGTGGTTTTGCTAATTTTTTAATTCCATATCATGTTGGTTCTAAGGATGTCGCGTATCCTCGTTTAAATAGCATTGGTTTTTGAATACAGCCTTGTGGGTATATTTTATTAGCTAAG…
Tetrahymena glochidiophila (MF693881.1)	MF693881.1	NNYTTAGATAATTTAAAAAAAACATTAACATATTTAAATGATTTAAGAAAGCATATTTTAAAAAAATATGTTTATACAATTAATCATAAAAGAATTGCGATTAATTATTTATACTTTAGTATGGTGACTGGTTTATCAGGAGCAGCTTTAGCTACTATGATACGACTAGAGTTAGCACATCCAGGTAGTCCATTTTTTAAGGGTGATTCTTTACGATATCTTCAAGTTATAACTGCACATGGTCTAATTATGGTATTTTTTGTTGTAGTTCCTATTTTATTTGGTGGTTTTGCTAATTTTTTAATTCCATACCATGTTGGTTCTAAAGATGTCGCATACCCTCGTTTAAATAGTATTGGTTTTTGAATACAGCCTTGCGGATATATTTTATTAGCTAAG…
Tetrahymena glochidiophila from Girardia sp.	OR242432	NNTTTAGATAATTTAAAAAAAACATTAACATATTTAAATGATTTAAGAAAGCATATTTTAAAAAAATATGTTTATACAATTAATCATAAAAGAATTGCGATTAATTATTTATACTTTAGTATGGTGACTGGTTTATCAGGAGCAGCTTTAGCTACTATGATACGATTAGAGTTAGCACATCCAGGTAGTCCATTTTTTAAGGGTGATTCTTTACGATATCTTCAAGTTATAACTGCGCATGGTCTAATTATGGTATTTTTTGTCGTAGTTCCTATTTTATTTGGTGGTTTTGCTAATTTTTTAATTCCATATCATGTTGGTTCTAAGGATGTCGCGTACCCTCGTTTAAATAGCATTGGTTTTTGAATACAGCCTTGCGGGTATATTTTATTAGCTAAG…
Tetrahymena glochidiophila from Girardia sp.	OR242433	NNTTTAGATAATTTAAAAAAAACATTAACATATTTAAATGATTTAAGAAAGCATATTTTAAAAAAATATGTTTATACAATTAATCATAAAAGAATTGCGATTAATTATTTATACTTTAGTATGGTGACTGGTTTATCAGGAGCAGCTTTAGCTACTATGATACGATTAGAGTTAGCACATCCAGGTAGTCCATTTTTTAAGGGTGATTCTTTACGATATCTTCAAGTTATAACTGCGCATGGTCTAATTATGGTATTTTTTGTCGTAGTTCCTATTTTATTTGGTGGTTTTGCTAATTTTTTAATTCCATATCATGTTGGTTCTAAGGATGTCGCGTACCCTCGTTTAAATAGCATTGGTTTTTGAATACAGCCTTGCGGGTATATTTTATTAGCTAAG…
Tetrahymena gruchyi	KY319313.1	NNTCTTGATAGAATCAAAAAGTTATTTACATATTTAAATGATTTACGTAAACATATTTTAAAAAAATATGTCTACACCATTAACCATAAAAGAATAGCAATTAACTATTTATATTTTAGTATGTTAACAGGTTTATCAGGTGCTGCATTAGCTACCATGATTAGATTAGAACTAGCACATCCTGGAAGCCCGTTCTTTAAAGGAGATTCTTTACGTTATTTACAAGTTGTTACAGCTCATGGTTTAATTATGGTTTTTTTTGTAGTTGTACCTATTTTATTCGGTGGTTTTGCTAATTTTTTAATTCCGTATCATGTAGGTTCAAAAGATGTAGCGTATCCTAGATTAAATAGTATTGGTTTTTGAATACAACCCTGTGGTTATATTTTATTAGCTAAA…
Tetrahymena hegewischi	EF070285.1	NNTTTAGATAAAATAAAAAAATTATTTACTTATTTTAATGATTTAAGAAAACATATATTAAAAAAATATGTTTATACTATTAATCATAAAAGAATAGCTATCAATTATTTATACTTTAGTATGGTTACAGGTTTATCAGGTGCTGCCCTAGCTACTATGATTAGATTAGAATTAGCACATCCAGGAAGCCCATTTTTTAAAGGTGATTCATTAAGATATTTACAAGTTATTACTGCTCATGGTTTAATTATGGTTTTTTTTGTAGTAGTACCAATTTTATTTGGTGGTTTTGCTAATTTTTTAATTCCTTATCATGTTGGTTCAAAAGATGTAGCCTACCCTAGATTAAATAGTATAGGTTTTTGAATACAACCTTGCGGTTATATTTTATTAGCTAAA…
Tetrahymena holzi	KJ028679.1	NNTTTAGATAAAATAAAAAAGTTATTTATATATTTTAATGATTTAAGAAAACATGTATTAAAAAAATATGTTTATACTATTAACCATAAAAGAATCGCTATTAACTATTTATATTTTAGTATGGTTACTGGTTTATCAGGTGCTGCTTTAGCTACTATGATAAGATTAGAATTAGCTCATCCTGGAAGCCCATTCTTTAAAGGTGATTCACTTAGATATTTACAAGTTATAACTGCTCATGGTTTAATAATGGTATTTTTTGTTGTAGTACCTATTTTATTTGGTGGTTTTGCTAATTTTTTAATTCCTTATCATATTGGTTCTAAAGATGTTGCATATCCAAGACTAAATAGTATAGGTTTTTGAATACAACCATGTGGTTATATATTATTAGCTAAA…
Tetrahymena hyperangularis	EF070286.1	NNTTTAGATAAAATAAAAAAATTATTTACTTATTTTAATGATTTAAGAAAACATATATTAAAAAAATATGTTTATACTATTAATCATAAAAGAATAGCTATTAACTATTTATATTTTAGTATGGTTACAGGATTATCAGGTGCTGCTTTAGCTACAATGATTAGACTGGAGTTAGCACATCCAGGTAGCCCATTTTTTAAAGGTGATTCATTAAGATATTTACAAGTTATTACTGCACACGGTTTAATTATGGTTTTTTTCGTAGTTGTTCCAATTTTATTTGGTGGTTTTGCTAATTTTTTAATCCCTTATCACGTAGGTTCAAAAGATGTTGCTTACCCTAGATTAAATAGTATAGGTTTCTGAATACAACCTTGTGGTTATATTTTATTAGCTAAA…
Tetrahymena kentuckyensis	KJ028602.1	NNTTTAGATAAAATAAAAAAATTATTTACTTATTTTAATGATCTAAGAAAACATATATTAAAAAAATATGTTTATACTATTAATCATAAAAGAATAGCTATTAACTACTTATATTTTAGTATGGTTACAGGTTTATCAGGTGCTGCCTTAGCTACAATGATCAGATTAGAATTAGCACATCCAGGGAGTCCATTTTTTAAAGGTGACTCATTAAGATATTTACAAGTTATTACCGCTCATGGTTTAATTATGGTTTTTTTTGTAGTAGTTCCAATTTTATTTGGTGGTTTTGCTAATTTCTTAATTCCATATCATGTAGGTTCAAAAGATGTAGCTTATCCTAGATTAAATAGTATTGGTTTTTGAATACAACCTTGTGGTTATATATTATTAGCTAAA…
Tetrahymena kidderi	KJ028611.1	NNYYTWRAYARDDTMAAAAADHTDTTHACDTATTTNAAYGATTTAMGDAARCAYRTNTTAAARAARTAYGTNTAYACHATWAACCATAAAAGAATAGCCATAAATTATTTATATTTTAGTATGATTACAGGTTTATCAGGTGCTGCGCTAGCTACTATGATTAGAATGGAATTAGCTCATCCAGGTAGTCCATTTTTTAAAGGTGATTCTTTAAGATATCTTCAAGTAGTTACAGCACATGGTTTAATTATGGTTTTTTTTGTTGTAGTACCTATTTTATTTGGTGGTTTTGCTAATTTCTTAATTCCATATCATGTAGGTTCTAAAGATGTTGCGTACCCTAGATTAAATAGCATTGGTTTTTGAATACAACCTTGTGGTTATATTTTACTTGCTAAA…
Tetrahymena leucophrys	EF070287.1	NNTTTAAACAAAATAAAAAAGCTATTTACTTATTTAAATGATTTAAGGAAACATGTTTTAAAAAAATATGTTTATACTATTAACCATAAAAGAATTGCTATAAATTACTTATATTTTAGTATGTTAACAGGTTTATCAGGTGCAGCTTTAGCAACTATGATAAGAATGGAACTAGCTCACCCTGGTAGCCCATTCTTTAAGGGGGACTCTTTAAGATATCTTCAAGTTGTAACAGCCCACGGTTTAATTATGGTTTTTTTTGTTGTAGTTCCTATTTTATTCGGTGGTTTTGCTAATTTTTTAATACCTTATCATGTAGGTTCAAAAGATGTCGCATACCCTAGATTAAATAGTATAGGTTTTTGAATACAACCGTGTGGTTACATTTTATTAGCAAAA…
Tetrahymena limacis	GU439220.1	NNYTTAGATAAAATAAAAAAATTATTTACTTATTTTAATGATTTAAGAAAACATATATTAAAAAAATATGTTTATACTATTAATCATAAAAGAATAGCTATCAATTATTTATATTTTAGTATGGTTACAGGTTTATCAGGTGCTGCGTTAGCTACTATGATAAGATTAGAATTAGCACACCCGGGTAGTCCATTTTTTAAGGGTGATTCATTAAGATATTTACAAGTTATTACAGCACATGGTTTAATTATGGTTTTTTTTGTAGTTGTACCAATTTTATTTGGTGGTTTTGCTAATTTTTTAATACCTTATCATGTAGGTTCAAAAGATGTAGCGTACCCTAGATTAAATAGTATAGGTTTTTGAATACAACCCTGTGGTTATATTTTATTAGCTAAG…
Tetrahymena lwoffi	EF070289.1	NNTTTAGATAGAATAAAAAAATTATTTACATATTTAAATGATTTAAGAAAACATATTTTAAAAAAATATGTATATACTATAAACCATAAAAGAATAGCTATTAATTATTTATATTTTAGTATGGTTACAGGTTTATCAGGTGCAGCTTTAGCTACAATGATAAGAATGGAATTAGCGCATCCTGGAAGTCCATTTTTTAAAGGTGATTCTTTAAGATATTTACAAGTAATTACTGCTCACGGTTTAATTATGGTTTTTTTTGTCGTAGTTCCTATTTTATTTGGTGGTTTTGCAAATTTTTTAATTCCATATCACGTTGGTTCTAAAGATGTAGCTTATCCTAGATTAAATAGTATTGGTTTTTGAATACAACCTTGTGGTTATATTTTATTAGCAAAA…
Tetrahymena malaccensis	DQ927303.1	NNTCTTGATAGAATCAAAAAGTTATTTACATATTTAAATGATTTACGTAAACATATATTAAAAAAATATGTATATACAATTAATCATAAAAGAATTGCTATAAACTATTTATATTTTAGTATGGTAACTGGTTTATCAGGTGCTGCATTAGCAACAATGATTCGTTTAGAGTTAGCACACCCAGGTAGTCCTTTCTTTAAAGGTGATTCATTACGTTACTTACAAGTTGTAACTGCACATGGTCTAATTATGGTATTTTTCGTTGTAGTACCTATTTTATTTGGTGGTTTTGCAAATTTTTTAATTCCTTATCATGTTGGTTCAAAAGATGTAGCATACCCAAGATTAAATAGTATTGGTTTTTGAATTCAACCTTGCGGTTATATACTATTAGCAAAA…
Tetrahymena mcdonaldae	KY218196.1	NNTTTAGATAAAATAAAAAAATTATTTACTTATTTTAATGATCTAAGAAAACATATATTAAAAAAATATGTTTATACTATTAATCATAAAAGAATAGCTATTAATTATTTATACTTTAGTATGGTTACAGGATTATCAGGTGCTGCCTTAGCTACAATGATTAGATTAGAATTAGCACATCCCGGAAGCCCATTTTTTAAAGGTGATTCATTAAGATACTTACAAGTTATTACTGCTCATGGTTTAATTATGGTTTTTTTTGTAGTTGTACCAATTTTATTTGGTGGTTTTGCTAATTTTTTAATCCCCTATCATGTAGGTTCAAAAGATGTAGCATATCCTAGATTAAATAGTATAGGTTTTTGAATACAACCATGTGGTTATATTTTATTAGCAAAA…
Tetrahymena mimbres	EF070292.1	NNTTTAGATAGAATAAAAAAATTATTTACATATTTAAATGATTTAAGAAAACATATTTTAAAAAAATATGTTTATACAATTAACCATAAAAGAATAGCTATTAATTATCTCTATTTTAGTATGGTTACAGGTTTATCCGGTGCAGCATTAGCTACTATGATAAGAATGGAATTAGCACACCCGGGAAGTCCATTCTTTAAAGGTGATTCTTTAAGATATCTACAAGTTATAACTGCGCATGGTTTAATCATGGTATTTTTTGTAGTAGTACCTATTTTATTTGGTGGCTTCGCTAATTTTTTAATACCATACCACGTAGGTTCTAAAGATGTAGCATACCCTAGATTAAATAGTATTGGTTTTTGAATTCAACCATGTGGTTATATACTTTTAGCTAAA…
Tetrahymena mobilis (EF070293.1)	EF070293.1	NNTTTAGATAGAATAAAAAAATTATTTACATATTTAAATGATTTAAGAAAACATATATTAAAAAAATATGTATACACAATAAACCATAAAAGAATAGCTATAAATTATTTATATTTTAGTATGGTTACAGGTTTATCAGGTGCAGCATTAGCTACAATGATAAGAATGGAATTAGCCCATCCCGGAAGCCCATTTTTTAAAGGTGATTCATTAAGATATTTACAAGTAATTACTGCTCATGGTTTAATTATGGTTTTTTTTGTTGTAGTACCTATTTTATTTGGTGGTTTTGCAAATTTTTTAATTCCTTATCATGTTGGTTCTAAAGATGTAGCATATCCTAGATTAAATAGTATTGGTTTCTGAATTCAACCTTGTGGTTATATTTTATTAGCAAAA…
Tetrahymena mobilis (GU439221.1 )	GU439221.1	NNTTTAGATAGAATAAAAAAATTATTTACATATTTAAATGATTTAAGAAAACATATATTAAAAAAATATGTATACACAATAAACCATAAAAGAATAGCTATAAATTATTTATATTTTAGTATGGTTACAGGTTTATCAGGTGCAGCATTAGCTACAATGATAAGAATGGAATTAGCCCATCCCGGAAGCCCATTTTTTAAAGGTGATTCATTAAGATATTTACAAGTAATTACTGCTCATGGTTTAATTATGGTTTTTTTTGTTGTAGTACCTATTTTATTTGGTGGTTTTGCAAATTTTTTAATTCCTTATCATGTTGGTTCTAAAGATGTAGCATATCCTAGATTAAATAGTATTGGTTTCTGAATTCAACCTTGTGGTTATATTTTATTAGCAAAA…
Tetrahymena mobilis (KJ028551.1)	KJ028551.1	NNTTTAGATAGAATAAAAAAATTATTTACATATTTAAATGATTTAAGAAAACATATATTAAAAAAATATGTATACACAATAAATCATAAAAGAATAGCTATAAATTATTTATATTTTAGTATGGTTACAGGTTTATCAGGTGCAGCATTAGCTACAATGATAAGAATGGAATTAGCCCATCCCGGAAGCCCATTTTTTAAAGGTGATTCATTAAGATATTTACAAGTAATTACTGCTCATGGTTTAATTATGGTTTTTTTTGTTGTAGTACCTATTTTATTTGGTGGTTTTGCAAATTTTTTAATTCCTTATCATGTTGGTTCTAAAGATGTAGCATATCCTAGATTAAATAGTATTGGTTTCTGAATTCAACCTTGTGGTTATATTTTATTAGCAAAA…
Tetrahymena mobilis (KJ028552.1)	KJ028552.1	NNTTTAGATAGAATAAAAAAATTATTTACATATTTAAATGATTTAAGAAAACATATATTAAAAAAATATGTATACACAATAAACCATAAAAGAATAGCTATAAATTATTTATATTTTAGTATGGTTACAGGTTTATCAGGTGCAGCATTAGCTACAATGATAAGAATGGAATTAGCCCATCCCGGAAGCCCATTTTTTAAAGGTGATTCATTAAGATATTTACAAGTAATTACTGCTCATGGTTTAATTATGGTTTTTTTTGTTGTAGTACCTATTTTATTTGGTGGTTTTGCAAATTTTTTAATTCCTTATCACGTTGGTTCTAAAGATGTAGCATATCCTAGATTAAATAGTATTGGTTTCTGAATTCAACCTTGTGGTTATATTTTATTAGCAAAA…
Tetrahymena mobilis (KJ028599.1)	KJ028599.1	NNTTTAGATAGAATAAAAAAATTATTTACATATTTAAATGATTTAAGAAAACATATATTAAAAAAATATGTATACACAATAAACCATAAAAGAATAGCTATAAATTATTTATATTTTAGTATGGTTACAGGTTTATCAGGTGCAGCATTAGCTACAATGATAAGAATGGAATTAGCCCATCCCGGAAGCCCATTTTTTAAAGGTGATTCATTAAGATATTTACAAGTAATTACTGCTCATGGTTTAATTATGGTTTTTTTTGTTGTAGTACCTATTTTATTTGGTGGTTTYGCAAATTTTTTAATTCCTTATCATGTTGGTTCTAAAGATGTAGCATATCCTAGATTAAATAGTATTGGTTTCTGAATTCAACCTTGTGGTTATATTTTATTAGCAAAA…
Tetrahymena mobilis (KJ028678.1)	KJ028678.1	NNTTTAGATAGAATAAAAAAATTATTTACATATTTAAATGATTTAAGAAAACATATATTAAAAAAATATGTATACACAATAAACCATAAAAGAATAGCTATAAATTATTTATATTTTAGTATGGTTACAGGTTTATCAGGTGCAGCATTAGCTACAATGATAAGAATGGAATTAGCCCATCCCGGAAGCCCGTTTTTTAAAGGCGATTCATTAAGATATTTACAAGTAATTACTGCTCATGGTTTAATTATGGTTTTTTTTGTTGTAGTACCTATTTTATTTGGTGGTTTTGCAAATTTTTTAATTCCTTATCATGTTGGTTCTAAAGATGTAGCATATCCTAGATTAAATAGTATTGGTTTCTGGATTCAACCTTGTGGTTATATTTTATTAGCAAAA…
Tetrahymena mobilis (KY218144.1)	KY218144.1	NNTTTAGATAGAATAAAAAAATTATTTACATATTTAAATGATTTAAGAAAACATATATTAAAAAAATATGTATACACAATAAATCATAAAAGAATAGCTATAAATTATTTATATTTTAGTATGGTTACAGGTTTATCAGGTGCAGCATTAGCTACAATGATAAGAATGGAATTAGCCCATCCCGGAAGCCCATTTTTTAAAGGTGATTCATTAAGATATTTACAAGTAATTACTGCTCATGGTTTAATTATGGTTTTTTTTGTTGTAGTACCTATTTTATTTGGTGGTTTTGCAAATTTTTTAATTCCTTATCATGTTGGTTCTAAAGATGTAGCATATCCTAGATTAAATAGTATTGGTTTCTGAATTCAACCTTGTGGTTATATTTTATTAGCAAAA…
Tetrahymena mobilis (KY218145.1)	KY218145.1	NNTTTAGATAGAATAAAAAAATTATTTACATATTTAAATGATTTAAGAAAACATATATTAAAAAAATATGTGTACACAATAAACCATAAAAGAATAGCTATAAATTATTTATATTTTAGTATGGTTACAGGTTTATCAGGTGCAGCATTAGCTACAATGATAAGAATGGAATTAGCCCATCCCGGAAGCCCGTTTTTTAAAGGCGATTCATTAAGATATTTACAAGTAATTACTGCTCATGGTTTAATTATGGTTTTTTTTGTTGTAGTACCTATTTTATTTGGTGGTTTTGCAAATTTTTTAATTCCTTATCATGTTGGTTCTAAAGATGTAGCATATCCTAGATTAAATAGTATTGGTTTCTGGATTCAACCTTGTGGTTATATTTTATTAGCAAAA…
Tetrahymena mobilis from Dugesia japonica	OR242435	NNTTTAGATAGAATAAAAAAATTATTTACATATTTAAATGATTTAAGAAAACATATATTAAAAAAATATGTATACACAATAAACCATAAAAGAATAGCTATAAATTATTTATATTTTAGTATGGTTACAGGTTTATCAGGTGCAGCATTAGCTACAATGATAAGAATGGAATTAGCCCATCCCGGAAGCCCATTTTTTAAAGGTGATTCATTAAGATATTTACAAGTAATTACTGCTCATGGTTTAATTATGGTTTTTTTTGTTGTAGTACCTATTTTATTTGGTGGTTTTGCAAATTTTTTAATTCCTTATCATGTTGGTTCTAAAGATGTAGCATATCCTAGATTAAATAGTATTGGTTTCTGAATTCAACCTTGTGGTTATATTTTATTAGCAAAA…
Tetrahymena mobilis from Schmidtea mediterranea (asexual)	OR242429	NNTTTAGATAGAATAAAAAAATTATTTACATATTTAAATGATTTAAGAAAACATATATTAAAAAAATATGTATACACAATAAACCATAAAAGAATAGCTATAAATTATTTATATTTTAGTATGGTTACAGGTTTATCAGGTGCAGCATTAGCTACAATGATAAGAATGGAATTAGCCCATCCCGGAAGCCCATTTTTTAAAGGTGATTCATTAAGATATTTACAAGTAATTACTGCTCATGGTTTAATTATGGTTTTTTTTGTTGTAGTACCTATTTTATTTGGTGGTTTTGCAAATTTTTTAATTCCTTATCATGTTGGTTCTAAAGATGTAGCATATCCTAGATTAAATAGTATTGGTTTCTGAATTCAACCTTGTGGTTATATTTTATTAGCAAAA…
Tetrahymena nanneyi	EF070294.1	NNTTTAGATAAAATAAAAAAATTATTTACTTATTTTAATGATTTAAGAAAACATATATTAAAAAAATATGTTTATACTATTAATCATAAAAGAATAGCTATTAACTATTTATATTTTAGTATGGTTACAGGATTATCAGGTGCTGCTTTAGCTACAATGATTAGACTAGAGTTAGCGCATCCAGGTAGCCCATTTTTTAAAGGTGATTCATTAAGATATTTACAAGTTATTACCGCACATGGTTTAATTATGGTTTTCTTCGTAGTTGTTCCAATTTTATTTGGTGGTTTTGCTAATTTTTTAATTCCTTATCACGTAGGTTCAAAAGATGTTGCTTACCCTAGATTAAATAGTATAGGTTTCTGAATACAACCTTGTGGTTATATCTTATTAGCTAAA…
Tetrahymena newhampshirensis	KJ028660.1	NNYYTWRAYARDDTMAAAAADHTDTTTACATATTTAAATGATTTAAGAAAACATATATTAAAGAAGTATGTTTATACTATTAATCATAAAAGAATTGCTATTAACTATCTTTATTTTAGTATGGTAACTGGTTTATCAGGTGCTGCTTTAGCAACTATGATTAGAATGGAACTGGCTCATCCCGGTAGCCCATTTTTTAAAGGTGACTCTTTAAGATACTTACAAGTAGTTACAGCTCATGGTTTAATAATGGTGTTTTTTGTTGTAGTACCTATATTATTTGGTGGTTTTGCAAATTTTTTAATACCATATCATGTTGGTTCTAAAGATGTCGCATATCCTAGATTAAATAGCATAGGTTTTTGAATACAACCCTGCGGTTATATATTACTTGCTAAA…
Tetrahymena nigricans	MN991323.1	NNTTTAGATAATTTAAAAAAAACATTAACATATTTAAATGATTTAAGAAAGCATATTTTAAAAAAATATGTTTATACAATTAATCATAAACGAATTGCGATTAATTATTTATATTTTAGTATGGTGACTGGTTTATCWGGAGCAGCTYTAGCTACWATGATACGACTAGARTTAGCACAYCCAGGTAGTCCATTTTTTAAGGGTGATTCWTTACGWTATCTTCAAGTTATTACTGCACATGGWYTAATTATGGTATTTTTTGTWGTAGTTCCTATTTTATTTGGTGGTTTTGCTAATTTTTTAATYCCCTAYCATGTAGGTTCTAAAGATGTCGCRTACCCTCGTTTAAATAGTATTGGTTTTTGAATACAACCTTGTGGTTATATTTTATTAGCTAAA…
Tetrahymena nipissingi	EF070295.1	NNTTTAGATAAAATAAAAAAATTATTTACTTATTTTAATGATTTAAGAAAACATATATTAAAAAAATATGTTTATACTATTAATCATAAAAGAATAGCTATTAACTATTTATATTTTAGTATGGTTACAGGATTATCAGGTGCTGCTTTAGCTACAATGATTAGACTAGAATTAGCGCATCCAGGTAGCCCATTTTTTAAAGGTGATTCATTAAGGTATTTACAAGTTATTACCGCACATGGTTTAATTATGGTTTTCTTCGTAGTTGTTCCAATTTTATTTGGTGGTTTTGCTAATTTTTTAATTCCTTATCACGTAGGTTCAAAAGATGTTGCTTACCCTAGATTAAATAGTATAGGTTTCTGAATACAACCTTGTGGTTATATCTTATTAGCTAAA…
Tetrahymena paravorax	EF070296.1	NNTTTAAATAATTTAAAAAAATTATTAACATACTTAAATGATTTAAGAAAACATATACTAAAAAAATATGTATATACTATTAATCATAAAAGAATAGCAATTAATTATTTATATTTTAGTATGGTTACTGGTTTATCAGGAGCTGCCCTAGCTACAATGATTAGACTAGAATTAGCACATCCAGGAAGTCCATTTTTTAAAGGTGATTCTTTAAGATATTTACAAGTTATTACTGCCCATGGACTAATTATGGTTTTTTTTGTAGTAGTTCCAATATTATTTGGAGGTTTTGCTAATTTTTTAATACCATACCATGTAGGTTCAAAAGATGTTGCCTACCCAAGATTAAATAGTATTGGTTTTTGAATACAACCTTGTGGTTATATATTATTAGCTAAA…
Tetrahymena patula	EF070297.1	NNTTTAGATAAAATAAAAAAATTATTTACTTATTTTAATGATTTAAGAAAACATATATTAAAAAAATATGTTTATACTATTAATCATAAAAGAATAGCTATCAATTATTTATATTTTAGTATGGTTACAGGTTTATCAGGTGCTGCGTTAGCTACTATGATAAGATTAGAATTAGCACACCCGGGTAGTCCATTTTTTAAGGGTGATTCATTAAGATATTTACAAGTTATTACAGCACATGGTTTAATTATGGTTTTTTTTGTAGTTGTACCAATTTTATTTGGTGGTTTTGCTAATTTTTTAATACCTTATCATGTAGGTTCAAAAGATGTAGCGTACCCTAGATTAAATAGTATAGGTTTTTGAATACAACCCTGTGGTTATATTTTATTAGCTAAG…
Tetrahymena pennsylvaniensis	KJ028745.1	NNTTTAGATAATTTAAAAAAAACATTAACATATTTAAATGATTTAAGAAAACATATTTTAAAAAAATATGTTTATACAATTAATCATAAACGAATTGCGATTAATTATTTATATTTTAGCATGGTGACTGGTTTATCTGGAGCAGCTTTAGCTACAATGATAAGACTAGAATTAGCACACCCAGGTAGCCCATTTTTTAAGGGTGATTCATTACGTTATCTTCAAGTTATTACTGCACATGGATTAATTATGGTATTTTTTGTAGTAGTTCCTATTTTATTTGGTGGTTTTGCTAATTTTTTAATTCCCTACCACGTAGGTTCTAAAGATGTCGCATATCCTCGCTTAAATAGTATTGGTTTTTGAATACAACCTTGTGGTTATATTTTATTAGCTAAA…
Tetrahymena pigmentosa	DQ927305.1	NNTTTAGATAAAATAAAAAAATTATTTACTTATTTTAATGATTTAAGAAAACATATATTAAAAAAATATGTTTATACTATTAATCATAAAAGAATAGCTATTAACTATTTATATTTTAGTATGGTTACAGGATTATCAGGTGCTGCTTTAGCTACAATGATTAGATTAGAGTTAGCACACCCAGGAAGYCCATTTTTTAAAGGTGAYTCATTAAGATACTTACAAGTTATTACTGCTCATGGTTTAATTATGGTTTTTTTCGTAGTTGTTCCAATTTTATTTGGTGGTTTTGCTAATTTTTTAATCCCTTATCATGTAGGTTCAAAAGATGTAGCATAYCCTAGACTAAATAGTATAGGTTTTTGAATACAACCTTGTGGTTATATTTTATTAGCAAAA…
Tetrahymena poconoensis	KJ028572.1	NNTTTAGATAGAATAAAAAAATTATTTACATATTTAAATGATTTAAGGAAACATATATTAAAAAAGTATGTTTATACAATTAACCATAAAAGAATAGCTATAAATTATCTTTATTTTAGTATGGTTACAGGTTTATCAGGTGCCGCTCTAGCTACTATGATTAGAATGGAATTAGCGCACCCTGGTAGCCCGTTCTTTAAAGGTGATTCTTTAAGATATTTACAAGTTATTACAGCACATGGATTAATTATGGTTTTTTTTGTTGTAGTACCTATTTTATTTGGTGGTTTTGCTAATTTTTTAATACCTTATCATGTAGGTTCTAAAGATGTAGCTTATCCTAGATTAAATAGTATAGGTTTTTGAATACAACCATGCGGTTATATATTATTAGCTAAA…
Tetrahymena prescotti	KJ028645.1	NNYYTWRAYARDDTMAAAAADHTDTTHACDTATTTNAAYGATTTAMGDAARCAYRTNTTAAARAARTAYGTNTAYACHATWAAYCATAAAAGAATAGCAATAAATTATTTATACTTTAGTATGATAACTGGTTTATCGGGAGCAGCACTAGCGACTATGATAAGAATGGAATTAGCGCATCCAGGAAGTCCGTTCTTTAAGGGAGATTCTCTGAGATATTTACAAGTTATTACTGCGCATGGATTAATTATGGTTTTTTTTGTAGTAGTACCTATTTTATTTGGAGGATTTGCTAATTTTTTAATACCTTATCATGTAGGTTCTAAAGATGTTGCATACCCTAGATTAAATAGTATTGGTTTTTGAATACAACCTTGTGGTTACATTCTGTTAGCTAAA…
Tetrahymena pyriformis	AF160864.1	NNTTTAAATAAAATAAAAAAGCTATTTACTTATTTAAACGATTTAAGAAAACATATATTAAAGAAGTATGTTTATACTATTAACCATAAAAGAATTGCTATAAATTATTTATACTTTAGTATGGTAACAGGTTTATCAGGTGCTGCACTAGCAACTATGATTAGGATGGAATTAGCACACCCCGGAAGCCCATTTTTTAAAGGAGACTCTTTAAGATATTTACAAGTAGTTACAGCCCACGGTTTAATTATGGTCTTTTTTGTTGTTGTTCCTATTTTATTTGGTGGTTTTGCAAACTTTTTAATTCCATATCATGTAGGTTCTAAAGATGTAGCATACCCTAGATTAAATAGTATTGGTTTTTGAATACAACCATGTGGTTATATTTTATTAGCAAAA…
Tetrahymena rayi	KJ028720.1	NNTTTAGATAAAATAAAAAAATTATTTACGTATTTAAATGATTTAAGAAAACATATATTAAAAAAATACGTATATACTATAAATCATAAAAGAATTGCAATTAATTATTTATATTTTAGTATGGTTACAGGTTTATCTGGTGCTGCCTTAGCAACTATGATTAGAATGGAATTAGCCCATCCAGGCAGCCCTTTTTTTAAAGGTGATTCTTTAAGATATTTACAAGTAATAACTGCTCATGGATTAATTATGGTATTTTTTGTTGTTGTACCTATTTTATTTGGTGGTTTTGCAAACTTTTTAATTCCTTACCATGTAGGATCTAAAGATGTAGCATACCCAAGATTAAATAGTATTGGTTTTTGAATTCAACCTTGTGGTTATATTTTATTAGCTAAA…
Tetrahymena rostrata	EF070305.1	NNTCTAGACAAAGTAAAAAAGTTATTTACGTATTTAAATGATTTAAGAAAACATATATTAAAAAAATACGTATATACTATTAACCATAAAAGAATTGCGATTAATTATTTATATTTTAGTATGGTTACAGGTTTATCTGGTGCTGCTTTAGCAACTATGATTAGAATGGAATTAGCCCATCCAGGCAGCCCTTTTTTTAAAGGTGATTCTTTAAGATATTTACAAGTAATTACTGCTCATGGATTAATTATGGTATTTTTTGTTGTAGTACCTATTTTATTTGGTGGTTTTGCAAATTTTTTAATTCCTTATCATGTAGGATCTAAAGATGTAGCTTATCCTAGACTAAATAGTATAGGTTTTTGAATTCAACCTTGTGGTTACATTTTATTAGCTAAA…
Tetrahymena sallylouisa	KY319264.1	NNTTTAAATAAAATAAAAAAGCTATTTACTTATTTAAATGATTTAAGAAAACATATATTAAAGAAGTATGTTTATACTATTAACCATAAAAGAATCGCAATCAATTACTTATATTTTAGTATGGTAACAGGTTTATCTGGTGCTGCGTTAGCAACTATGATTAGAATGGAACTAGCGCATCCGGGTAGTCCATTTTTTAAAGGAGATTCATTAAGATACTTACAAGTAGTTACAGCCCATGGTTTAATTATGGTATTTTTCGTAGTAGTTCCTATTTTATTCGGTGGTTTTGCTAATTTTTTAATTCCTTATCACGTAGGTTCTAAAGATGTAGCGTATCCAAGATTAAATAGTATTGGTTTTTGAATACAACCTTGTGGTTATATTTTATTAGCAAAA…
Tetrahymena scolopax	KJ028669.1	NNTCTAGATAAAATAAAAAAACTATTTACTTATTATAATGATTTAAGAAAGCATATATTAAAAAAATATGTGTATACAATTAACCATAAAAGGATAGCTATTAATTATTTATACTTTAGTATGGTAACTGGTTTATCAGGTGCAGCATTAGCTACTATGATTAGACTTGAATTAGCCCACCCAGGTAGTCCATTTTTTAAAGGTGATTCTTTAAGATATTTACAAGTTATTACAGCGCACGGATTAATTATGGTTTTTTTTGTTGTAGTACCAATTTTATTTGGTGGATTTGCAAATTTTTTAATACCGTATCATGTTGGTTCTAAAGACGTAGCGTACCCACGTTTAAATAGTATAGGTTTTTGAATCCAACCTTGTGGTTATATATTATTAGCTAAA…
Tetrahymena setosa	EF070306.1	NNTTTAAATAAAATAAAAAAGCTATTTACTTATTTAAACGATTTAAGAAAACATATATTAAAGAAGTATGTTTATACTATTAACCATAAAAGAATTGCTATAAATTATTTATACTTTAGTATGGTAACAGGTTTATCAGGTGCTGCACTAGCAACTATGATTAGGATGGAATTAGCACACCCCGGAAGCCCATTTTTTAAAGGAGACTCTTTAAGATATTTACAAGTAGTTACAGCCCACGGTTTAATTATGGTCTTTTTTGTTGTTGTTCCTATTTTATTTGGTGGTTTTGCAAACTTTTTAATTCCATATCATGTAGGTTCTAAAGATGTAGCATACCCTAGATTAAATAGTATTGGTTTTTGAATACAACCATGTGGTTATATTTTATTAGCAAAA…
Tetrahymena shanghaiensis	EF070307.1	NNTTTAGATAARATAAAAAAATTATTTACTTATTTTAACGATCTAAGAAAACATATATTAAAAAAATATGTTTATACTATTAATCATAAAAGAATAGCTATTAACTATTTATATTTTAGTATGGTTACAGGTTTATCAGGTGCAGCATTAGCTACAATGATTAGATTAGARTTAGCTCATCCAGGAAGTCCATTTTTTAAAGGTGATTCATTAAGATACTTACAAGTTATTACTGCTCATGGTTTAATTATGGTTTTTTTTGTAGTTGTACCAATATTATTTGGTGGTTTTGCTAATTTTTTAATTCCTTATCATGTTGGTTCAAAAGATGTAGCYTATCCTAGATTAAAYAGTATTGGTTTTTGAATACAACCTTGCGGTTATATATTATTAGCTAAA…
Tetrahymena silvana	EF070308.1	NNTCTAGATAGAATAAAAAAGATATTTACTTATTTAAATGATTTAAGAAAACATGTTTTAAAAAAGTATGTTTATACTATTAACCATAAAAGAATTGCCATTAACTATCTTTATTTTAGTATGGTAACAGGTCTGTCAGGTGCTGCATTAGCTACTATGATTAGAATGGAGTTGGCGCACCCTGGTAGTCCATTTTTTAAAGGTGACTCTTTAAGATACTTGCAAGTTGTAACAGCGCATGGTCTTATTATGGTGTTTTTTGTTGTAGTACCTATTTTATTCGGTGGTTTCGCTAACTTTTTAATTCCCTACCACGTAGGTTCTAAAGATGTAGCATACCCAAGATTAAATAGTATAGGTTTTTGAATTCAACCTTGCGGTTATATTTTATTAGCAAAA…
Tetrahymena sonneborni	EF070309.1	NNTTTAGATAAAATAAAAAAATTATTTACTTATTTTAATGATTTAAGAAAACATATATTAAAAAAATATGTTTATACTATTAATCATAAAAGAATAGCTATTAACTATTTATATTTTAGTATGGTTACAGGATTATCAGGTGCTGCTTTAGCTACAATGATTAGATTAGAATTAGCACATCCAGGAAGTCCATTTTTTAAAGGTGATTCATTAAGATACTTACAAGTTATTACTGCACATGGTTTAATTATGGTTTTTTTTGTAGTTGTTCCAATTTTATTTGGTGGTTTTGCTAATTTTTTAATCCCTTATCATGTAGGTTCAAAAGATGTTGCATACCCTAGATTAAATAGTATAGGTTTTTGAATACAACCTTGTGGTTATATTTTATTAGCAAAA…
Tetrahymena thermophila	AF396436.1	NNTCTTGATAGAATCAAAAAGTTATTTACATATTTAAATGATTTACGTAAACATATTTTAAAAAAATACGTATATACAATTAACCATAAAAGAATTGCTATCAACTATTTATATTTTAGTATGGTAACTGGTTTATCAGGAGCTGCATTAGCTACTATGATTAGACTTGAGTTAGCTCATCCAGGTAGTCCGTTTTTTAAAGGAGACTCTCTAAGATATTTACAAGTTGTGACAGCCCACGGTTTAATTATGGTTTTTTTTGTTGTAGTTCCTATTTTATTTGGTGGTTTTGCTAATTTTTTAATACCTTATCACGTTGGTTCTAAAGATGTAGCTTACCCAAGATTAAATAGTATTGGTTTTTGAATACAACCTTGTGGTTACATACTATTAGCTAAA…
Tetrahymena tropicalis from Bipalium adventitium	OR242437	NNTTTAGATAGAATAAAAAAATTATTTACATATTTAAACGATTTAAGAAAACATGTATTGAAAAAATACGTATATACAATAAATCATAAAAGAATAGCGATAAATTATTTATATTTTAGTATGGTCACAGGTTTATCAGGTGCAGCATTAGCTACAATGATAAGAATGGAATTAGCTCATCCCGGAAGTCCGTTCTTTAAAGGTGATTCGTTAAGATATTTACAAGTAATTACTGCTCATGGTTTAATTATGGTTTTTTTTGTCGTAGTTCCTATTTTATTTGGTGGTTTTGCAAATTTTTTAATTCCTTATCATGTTGGTTCTAAAGATGTAGCATATCCTAGATTAAATAGTATAGGTTTTTGAATTCAACCTTGTGGTTATATTTTACTAGCAAAA…
Tetrahymena tropicalis from Bipalium kewense	OR242436	NNTTTAGATAGAATAAAAAAATTATTTACATATTTAAACGATTTAAGAAAACATGTATTGAAAAAATACGTATATACAATAAATCATAAAAGAATAGCGATAAATTATTTATATTTTAGTATGGTCACAGGTTTATCAGGTGCAGCATTAGCTACAATGATAAGAATGGAATTAGCTCATCCCGGAAGTCCGTTCTTTAAAGGTGATTCGTTAAGATATTTACAAGTAATTACTGCTCATGGTTTAATTATGGTTTTTTTTGTTGTAGTTCCTATTTTATTTGGTGGTTTTGCAAATTTTTTAATTCCTTATCATGTTGGTTCTAAAGATGTAGCATATCCTAGATTAAATAGTATAGGTTTTTGAATTCAACCTTGTGGTTATATTTTACTAGCAAAA…
Tetrahymena tropicalis	KY218490.1	NNTTTAGATAGAATAAAAAAATTATTTACATATTTAAATGATTTAAGAAAACATATATTAAAAAAATATGTATATACAATAAATCATAAAAGAATAGCAATAAATTATTTATATTTTAGTATGGTTACAGGTTTATCAGGTGCAGCATTAGCTACAATGATAAGAATGGAATTAGCTCATCCTGGAAGTCCATTCTTTAAAGGTGATTCATTAAGATATTTACAAGTAATTACTGCTCACGGTTTAATTATGGTTTTTTTTGTTGTAGTCCCTATTTTATTTGGTGGTTTTGCAAATTTTTTAATTCCCTACCATGTTGGTTCTAAAGACGTAGCATACCCTAGATTAAATAGTATAGGTTTTTGAATTCAACCATGTGGTTACATTTTATTAGCAAAA…
Tetrahymena vorax	EF070319.1	NNTTTAGACAAAATAAAAAAGATATTTACGTATTTTAACGATTTAAGGAAACATATATTAAAGAAGTATGTTTACACTATTAACCATAAAAGAATTGCGATTAATTATTTATATTTTAGTATGGTGACTGGTTTATCAGGTGCTGCTTTAGCAACTATGATAAGAATGGAACTTGCTCATCCCGGTAGTCCGTTTTTCAAAGGAGACTCTTTAAGATATTTACAAGTTGTAACTGCACATGGTCTAATCATGGTGTTTTTTGTTGTAGTACCTATTTTATTTGGAGGATTTGCTAATTTTTTAATTCCTTACCATGTAGGTTCTAAAGATGTTGCATACCCAAGATTGAATAGTATTGGTTTTTGAATTCAACCATGTGGTTATATTTTATTAGCAAAA…
Tetrahymena wellsae	KY218171.1	NNTTTAGATAAAATAAAAAAATTATTTACATATTTAAATGATTTAAGGAAACATATTTTAAAAAAATATGTATATACTATAAACCATAAAAGAATAGCCATTAATTATTTATATTTTAGTATGATAACCGGTTTATCTGGAGCGGCGTTAGCTACTATGATTAGAATGGAATTAGCACATCCCGGTAGTCCATTTTTTAAGGGTGATTCGCTAAGATATTTACAAGTAATTACAGCACATGGTTTAATTATGGTTTTTTTTGTAGTAGTACCTATTTTATTTGGAGGGTTTGCTAATTTTTTAATACCATATCATGTTGGTTCAAAAGATGTAGCTTATCCTAGACTAAATAGTATTGGTTTTTGAATACAACCATGTGGTTATATATTATTAGCTAAA…
Tetrahymena williamsi	KJ028529.1	NNTCTAGATAGAATAAAAAAATTATTTACATATTTAAATGATTTAAGAAAACACGTTTTAAAAAAATATGTTTATACTATAAATCACAAAAGAATAGCTATAAATTATTTATACTTTAGTATGGTAACTGGTTTATCGGGAGCAGCTTTAGCTACAATGATAAGATTAGAATTAGCTCACCCCGGCAGCCCATTTTTTAAAGGGGATTCTTTAAGATACTTGCAAGTTATAACAGCTCACGGTTTAATTATGGTTTTTTTTGTTGTGGTACCTATTTTATTTGGTGGTTTTGCTAATTTTTTAATACCTTATCACGTTGGTTCAAAAGATGTAGCTTATCCTAGATTAAATAGTATTGGTTTTTGAATACAACCTTGCGGTTATATTTTATTAGCAAAA…
Tetrahymena zeutheni	KJ028681.1	NNTTTAGATAAAATAAAAAAATTATTTATATATTTTAATGATTTAAGAAAACACGTGTTAAAAAAATATGTTTATACTATTAACCATAAAAGAATTGCTATTAACTATTTATATTTTAGTATGATTACCGGTTTATCAGGTGCCGCATTAGCTACTATGATAAGATTAGAATTAGCACACCCTGGAAGTCCATTTTTTAAAGGTGATTCACTTAGATACTTACAAGTTATAACCGCTCATGGTTTAATAATGGTATTTTTTGTTGTAGTACCTATTTTATTTGGTGGTTTCGCTAATTTTTTAATTCCTTATCATATTGGTTCTAAAGATGTTGCTTATCCTAGATTAAATAGTATCGGTTTTTGAATACAACCTTGTGGTTATATATTATTAGCTAAA…
