## Supplementary material for "Flatworm transcriptomes reveal widespread parasitism by histophagous ciliates": Figure 4B Source Data

### Sheet: Neff Growth
	Cells per µl of culture
	Day 0	Day 1	Day 2	Day 3	Day 4	Day 5	Day 6	Day 7	Day 8	Day 9
Tetrahymena mobilis from S. mediterranea (asexual) replicate 1	0.166667	1	16	38	42	67	150	270	310	330
Tetrahymena mobilis from S. mediterranea (asexual) replicate 2	0.166667	6	21	53	48	75	170	240	330	310
Tetrahymena mobilis from S. mediterranea (asexual) replicate 3	0.166667	3	20	46	63	89	220	280	300	310
Tetrahymena mobilis from S. mediterranea (asexual) average	0.166667	3.33333	19	45.6667	51	77	180	263.333	313.333	316.667
Tetrahymena mobilis from S. mediterranea (asexual) standard deviation	0	2.51661	2.64575	7.50555	10.8167	11.1355	36.0555	20.8167	15.2753	11.547
Tetrahymena mobilis from D. japonica replicate 1	0.166667	7	26	67	75	81	90	120	130	140
Tetrahymena mobilis from D. japonica replicate 2	0.166667	3	29	73	69	74	86	140	130	150
Tetrahymena mobilis from D. japonica replicate 3	0.166667	4	22	53	62	61	97	190	210	200
Tetrahymena mobilis from D. japonica average	0.166667	4.66667	25.6667	64.3333	68.6667	72	91	150	156.667	163.333
Tetrahymena mobilis from D. japonica standard deviation	0	2.08167	3.51188	10.2632	6.50641	10.1489	5.56776	36.0555	46.188	32.1455
Tetrahymena tropicalis from B. adventitium replicate 1	0.166667	2	43	114	110	110	180	210	300	380
Tetrahymena tropicalis from B. adventitium replicate 2	0.166667	3	36	93	102	120	130	170	280	370
Tetrahymena tropicalis from B. adventitium replicate 3	0.166667	4	33	87	94	100	140	190	210	330
Tetrahymena tropicalis from B. adventitium average	0.166667	3	37.3333	98	102	110	150	190	263.333	360
Tetrahymena tropicalis from B. adventitium standard deviation	0	1	5.1316	14.1774	8	10	26.4575	20	47.2582	26.4575
Tetrahymena tropicalis from B. kewense replicate 1	0.166667	1	4	15	33	29	35	37	36	41
Tetrahymena tropicalis from B. kewense replicate 2	0.166667	1	3	12	37	39	38	41	48	46
Tetrahymena tropicalis from B. kewense replicate 3	0.166667	2	5	20	36	34	38	42	43	52
Tetrahymena tropicalis from B. kewense average	0.166667	1.33333	4	15.6667	35.3333	34	37	40	42.3333	46.3333
Tetrahymena tropicalis from B. kewense standard deviation	0	0.57735	1	4.04145	2.08167	5	1.73205	2.64575	6.02771	5.50757
Tetrahymena alphapyriformis from P. velata replicate 1	0.166667	3	32	57	76	84	100	120	280	290
Tetrahymena alphapyriformis from P. velata replicate 2	0.166667	2	28	48	63	60	90	180	210	320
Tetrahymena alphapyriformis from P. velata replicate 3	0.166667	5	24	43	52	58	110	130	190	310
Tetrahymena alphapyriformis from P. velata average	0.166667	3.33333	28	49.3333	63.6667	67.3333	100	143.333	226.667	306.667
Tetrahymena alphapyriformis from P. velata standard deviation	0	1.52753	4	7.0946	12.0139	14.4684	10	32.1455	47.2582	15.2753
	For shaded cells, cultures were diluted 1:10 for counting (results are expressed per µl of undiluted culture)
