## Supplementary material for "Flatworm transcriptomes reveal widespread parasitism by histophagous ciliates": Figure S1 Source Data

### Sheet: Kaiju Results
Kaiju	Dendrocoelum lacteum		Geocentrophora applanata		Girardia dorotocephala (2n = 16)		Planaria torva		Procotyla fluviatilis		Prorhynchus sp.		Prostheceraeus vittatus		Rhynchomesostoma rostratum		Schmidtea mediterranea (asexual)		Schmidtea mediterranea (sexual)		Total
classification	ESTs	Percentage	ESTs	Percentage	ESTs	Percentage	ESTs	Percentage	ESTs	Percentage	ESTs	Percentage	ESTs	Percentage	ESTs	Percentage	ESTs	Percentage	ESTs	Percentage	ESTs	Percentage (all ESTs)	Percentage (classified ESTs)
Phylum Ciliophora	2440	83.7337	84	58.3333	159	66.25	192	37.1373	73	31.3305	41	69.4915	130	29.9539	52	34.4371	632	84.1545	182	85.8491	3985	70.4686	92.224
Subphylum Intramacronucleata	2440	83.7337	82	56.9444	159	66.25	185	35.7834	69	29.6137	41	69.4915	126	29.0323	51	33.7748	632	84.1545	182	85.8491	3967	70.1503	91.8075
Class Oligohymenophorea	2438	83.6651	79	54.8611	155	64.5833	178	34.4294	66	28.3262	41	69.4915	68	15.6682	46	30.4636	631	84.0213	182	85.8491	3884	68.6826	89.8866
Order Hymenostomatida	2435	83.5621	26	18.0556	152	63.3333	91	17.6015	41	17.5966	41	69.4915	28	6.45161	22	14.5695	628	83.6218	180	84.9057	3644	64.4385	84.3323
Family Tetrahymenidae	2361	81.0226	15	10.4167	149	62.0833	48	9.28433	25	10.7296	39	66.1017	15	3.45622	10	6.62252	613	81.6245	177	83.4906	3452	61.0433	79.8889
Genus Tetrahymena	2361	81.0226	15	10.4167	149	62.0833	48	9.28433	25	10.7296	39	66.1017	15	3.45622	10	6.62252	613	81.6245	177	83.4906	3452	61.0433	79.8889
Not ciliate	26	0.892244	25	17.3611	11	4.58333	99	19.1489	45	19.3133	3	5.08475	88	20.2765	26	17.2185	6	0.798935	7	3.30189	336	5.94164	7.77598
No classification	448	15.3741	35	24.3056	70	29.1667	226	43.7137	115	49.3562	15	25.4237	216	49.7696	73	48.3444	113	15.0466	23	10.8491	1334	23.5897	NA
